# Phenformin’s impact on lifespan in *C. elegans* is resilient to environmental factors that inhibit metformin-induced longevity downstream of *skn-1/*Nrf and AMP-activated protein kinase

**DOI:** 10.1101/2023.09.21.558710

**Authors:** Sainan Li, Fasih Ahsan, Yifei Zhou, Armen Yerevanian, Alexander A. Soukas

**Affiliations:** Diabetes Unit and Center for Genomic Medicine, Massachusetts General Hospital, Harvard Medical School

## Abstract

Despite being principally prescribed to treat type 2 diabetes, biguanides, especially metformin and phenformin, have been shown to extend lifespan and healthspan in preclinical models, and to reduce the impact of aging-associated diseases such as cancer. While there have been conflicting results in studies involving rodents and humans, consistent evidence from laboratories worldwide, including our own, indicates metformin and phenformin’s ability to significantly extend lifespan in *C. elegans*. However, the pro-longevity effect of metformin can vary depending on environmental conditions. Specifically, the choice of agar from different manufacturers or batches influences metformin’s ability to extend lifespan in *C. elegans*. We traced ability of certain agar batches to interfere with metformin-prompted lifespan extension to the presence of a factor that acts directly in the worm, independently of the bacterial food source, that prevents longevity promoting effects downstream of longevity effectors *skn-1* and AMPK. In contrast, phenformin prompts robust lifespan extension in the face of environmental changes and exhibits broad positive effects in aging across genetically diverse *Caenorhabditis* species where the impact of metformin is highly variable. Thus metformin effects in aging are impacted by heretofore unappreciated environmental factors. Phenformin may represent a more robust agent with which to understand the longevity promoting mechanisms downstream of biguanides.
