## Supplementary tables S1 for "Phenformin’s impact on lifespan in *C. elegans* is resilient to environmental factors that inhibit metformin-induced longevity downstream of *skn-1/*Nrf and AMP-activated protein kinase"

### Sheet: Sheet1
Table S1. Tabular and Survival Data and Biological Replicates
Figure 1
wild type (Figure 1A-left) Bacto agar plates lot#1
Replicate 1	Figure 1A				Age in days at % mortality
Treatment	No. of subjects	Restricted mean (days)	Std. error	95% C.I.	95% Median C.I.	p value
vehicle	53	13.08	0.32	12.45 ~ 13.70	13.0 ~ 13.0	N/A
metformin 50mM	48	15.65	0.53	14.61 ~ 16.68	15.0 ~ 16.0	9.5e-06
Replicate 2					Age in days at % mortality
Treatment	No. of subjects	Restricted mean (days)	Std. error	95% C.I.	95% Median C.I.	p value
vehicle	69	14.68	0.38	13.94 ~ 15.43	14.0 ~ 15.0	N/A
metformin 50mM	58	17.14	0.54	16.08 ~ 18.20	16.0 ~ 19.0	4.2e-07
Replicate 3					Age in days at % mortality
Treatment	No. of subjects	Restricted mean (days)	Std. error	95% C.I.	95% Median C.I.	p value
vehicle	56	13.38	0.39	12.62 ~ 14.13	12.0 ~ 13.0	N/A
metformin 50mM	69	16.49	0.42	15.66 ~ 17.32	15.0 ~ 15.0	5.2e-07
wild type (Figure 1A-right) Bacto agar plates lot#1
Replicate 1	Figure 1A				Age in days at % mortality
Treatment	No. of subjects	Restricted mean (days)	Std. error	95% C.I.	95% Median C.I.	p value
vehicle	106	18.41	0.42	17.58 ~ 19.23	16.0 ~ 17.0	N/A
phenformin 4.5mM	79	27.51	0.71	26.11 ~ 28.90	25.0 ~ 28.0	0
Replicate 2					Age in days at % mortality
Treatment	No. of subjects	Restricted mean (days)	Std. error	95% C.I.	95% Median C.I.	p value
vehicle	111	18.29	0.37	17.56 ~ 19.02	17.0 ~ 17.0	N/A
phenformin 4.5mM	96	27.14	0.66	25.84 ~ 28.43	25.0 ~ 27.0	0
wild type (Figure 1B-left) Bacto agar plates lot#2
Replicate 1	Figure 1B				Age in days at % mortality
Treatment	No. of subjects	Restricted mean (days)	Std. error	95% C.I.	95% Median C.I.	p value
vehicle	68	19.47	0.45	18.58 ~ 20.36	19.0 ~ 19.0	N/A
metformin 50mM	38	21.26	0.65	19.98 ~ 22.55	19.0 ~ 22.0	0.0401
Replicate 2					Age in days at % mortality
Treatment	No. of subjects	Restricted mean (days)	Std. error	95% C.I.	95% Median C.I.	p value
vehicle	35	17.17	0.48	16.24 ~ 18.11	16.0 ~ 18.0	N/A
metformin 50mM	56	16.14	0.39	15.37 ~ 16.92	15.0 ~ 16.0	0.1543
Replicate 3					Age in days at % mortality
Treatment	No. of subjects	Restricted mean (days)	Std. error	95% C.I.	95% Median C.I.	p value
vehicle	56	15.46	0.41	14.66 ~ 16.27	14.0 ~ 15.0	N/A
metformin 50mM	56	13.48	0.41	12.68 ~ 14.29	12.0 ~ 14.0	0.0048
wild type (Figure 1B-right) Bacto agar plates lot#2
Replicate 1	Figure 1B				Age in days at % mortality
Treatment	No. of subjects	Restricted mean (days)	Std. error	95% C.I.	95% Median C.I.	p value
vehicle	54	17.09	0.99	15.16 ~ 19.03	14.0 ~ 20.0	N/A
phenformin 4.5mM	36	29.11	1.08	26.99 ~ 31.23	26.0 ~ 31.0	0
Replicate 2					Age in days at % mortality
Treatment	No. of subjects	Restricted mean (days)	Std. error	95% C.I.	95% Median C.I.	p value
vehicle	56	19.3	0.98	17.39 ~ 21.21	18.0 ~ 21.0	N/A
phenformin 4.5mM	37	29	1.44	26.18 ~ 31.82	24.0 ~ 33.0	9.5e-08
wild type (Figure 1C) Sigma agar plates
Replicate 1	Figure 1C				Age in days at % mortality
Treatment	No. of subjects	Restricted mean (days)	Std. error	95% C.I.	95% Median C.I.	p value
vehicle	36	18.36	0.78	16.83 ~ 19.89	16.0 ~ 19.0	N/A
metformin 50mM	40	22.4	1.06	20.33 ~ 24.47	20.0 ~ 23.0	0.0026
phenformin 4.5mM	70	23.69	0.46	22.78 ~ 24.59	22.0 ~ 23.0	3.9e-07
Replicate 2					Age in days at % mortality
Treatment	No. of subjects	Restricted mean (days)	Std. error	95% C.I.	95% Median C.I.	p value
vehicle	51	18.78	0.81	17.19 ~ 20.38	16.0 ~ 19.0	N/A
metformin 50mM	21	22.86	1.58	19.76 ~ 25.95	18.0 ~ 25.0	0.0182
phenformin 4.5mM	87	24.55	0.45	23.66 ~ 25.44	23.0 ~ 24.0	2.8e-07
Replicate 3					Age in days at % mortality
Treatment	No. of subjects	Restricted mean (days)	Std. error	95% C.I.	95% Median C.I.	p value
vehicle	49	15.67	0.62	14.46 ~ 16.89	13.0 ~ 16.0	N/A
metformin 50mM	53	18.83	0.89	17.09 ~ 20.57	16.0 ~ 19.0	0.0035
phenformin 4.5mM	39	26.26	0.77	24.74 ~ 27.77	24.0 ~ 27.0	0
Replicate 4					Age in days at % mortality
Treatment	No. of subjects	Restricted mean (days)	Std. error	95% C.I.	95% Median C.I.	p value
vehicle	42	16.95	0.78	15.42 ~ 18.48	14.0 ~ 17.0	N/A
metformin 50mM	62	18.85	0.76	17.36 ~ 20.35	16.0 ~ 20.0	0.0763
phenformin 4.5mM	52	25.13	0.78	23.61 ~ 26.66	24.0 ~ 26.0	0
wild type (Figure 1D) Fisher Scientific agar plates lot #2
Replicate 1	Figure 1D				Age in days at % mortality
Treatment	No. of subjects	Restricted mean (days)	Std. error	95% C.I.	95% Median C.I.	p value
vehicle	38	19.89	1.13	17.69 ~ 22.10	16.0 ~ 22.0	N/A
metformin 50mM	44	20.73	0.64	19.48 ~ 21.97	18.0 ~ 20.0	1
phenformin 4.5mM	58	26.59	0.55	25.51 ~ 27.66	24.0 ~ 27.0	0.0002
Replicate 2					Age in days at % mortality
Treatment	No. of subjects	Restricted mean (days)	Std. error	95% C.I.	95% Median C.I.	p value
vehicle	36	18.92	1	16.95 ~ 20.89	16.0 ~ 20.0	N/A
metformin 50mM	33	20.39	0.79	18.84 ~ 21.95	18.0 ~ 21.0	1
phenformin 4.5mM	55	25.87	0.61	24.68 ~ 27.06	24.0 ~ 27.0	2.4e-06
Replicate 3					Age in days at % mortality
Treatment	No. of subjects	Restricted mean (days)	Std. error	95% C.I.	95% Median C.I.	p value
vehicle	75	17.72	0.72	16.30 ~ 19.14	14.0 ~ 17.0	N/A
metformin 50mM	53	15.68	0.44	14.81 ~ 16.55	14.0 ~ 16.0	0.0206
phenformin 4.5mM	74	23.64	0.54	22.57 ~ 24.70	22.0 ~ 23.0	4e-05
Replicate 4					Age in days at % mortality
Treatment	No. of subjects	Restricted mean (days)	Std. error	95% C.I.	95% Median C.I.	p value
vehicle	78	18.35	0.74	16.90 ~ 19.79	15.0 ~ 18.0	N/A
metformin 50mM	91	17.09	0.43	16.24 ~ 17.94	16.0 ~ 16.0	0.1206
phenformin 4.5mM	72	23.21	0.42	22.38 ~ 24.03	22.0 ~ 23.0	0.0074
wild type (Figure 1E) agarose plates
Replicate 1	Figure 1E				Age in days at % mortality
Treatment	No. of subjects	Restricted mean (days)	Std. error	95% C.I.	95% Median C.I.	p value
vehicle	42	21.05	0.73	19.61 ~ 22.49	19.0 ~ 23.0	N/A
metformin 50mM	36	24.19	0.63	22.96 ~ 25.43	22.0 ~ 25.0	0.0191
phenformin 4.5mM	23	24.65	0.67	23.34 ~ 25.96	23.0 ~ 26.0	0.0288
Replicate 2					Age in days at % mortality
Treatment	No. of subjects	Restricted mean (days)	Std. error	95% C.I.	95% Median C.I.	p value
vehicle	27	20.11	0.86	18.43 ~ 21.79	17.0 ~ 21.0	N/A
metformin 50mM	36	25.81	1.05	23.74 ~ 27.87	24.0 ~ 28.0	2.1e-05
phenformin 4.5mM	31	26.06	0.67	24.75 ~ 27.38	24.0 ~ 27.0	9.1e-06
Replicate 3					Age in days at % mortality
Treatment	No. of subjects	Restricted mean (days)	Std. error	95% C.I.	95% Median C.I.	p value
vehicle	33	20.3	0.92	18.51 ~ 22.10	18.0 ~ 22.0	N/A
metformin 50mM	32	28.19	1.04	26.14 ~ 30.23	25.0 ~ 30.0	1.2e-06
phenformin 4.5mM	30	25.53	0.75	24.06 ~ 27.00	23.0 ~ 27.0	0.0008
Replicate 4					Age in days at % mortality
Treatment	No. of subjects	Restricted mean (days)	Std. error	95% C.I.	95% Median C.I.	p value
vehicle	26	19.85	0.93	18.03 ~ 21.66	17.0 ~ 22.0	N/A
metformin 50mM	38	26.53	0.81	24.94 ~ 28.11	25.0 ~ 27.0	2.4e-07
phenformin 4.5mM	31	26.77	0.72	25.37 ~ 28.18	25.0 ~ 28.0	3.2e-07
Figure S1
wild type (Figure S1A-left) LabExpress plates
Replicate 1	Figure S1A				Age in days at % mortality
Treatment	No. of subjects	Restricted mean (days)	Std. error	95% C.I.	95% Median C.I.	p value
vehicle	48	21.88	0.55	20.79 ~ 22.96	20.0 ~ 22.0	N/A
metformin 50mM	28	30	0.82	28.39 ~ 31.61	28.0 ~ 31.0	0
phenformin 4.5mM	47	35.4	0.82	33.80 ~ 37.00	33.0 ~ 37.0	0
Replicate 2					Age in days at % mortality
Treatment	No. of subjects	Restricted mean (days)	Std. error	95% C.I.	95% Median C.I.	p value
vehicle	44	21.77	0.59	20.61 ~ 22.94	20.0 ~ 23.0	N/A
metformin 50mM	39	29.95	0.9	28.19 ~ 31.71	27.0 ~ 32.0	0
phenformin 4.5mM	41	31.83	1.21	29.45 ~ 34.21	32.0 ~ 35.0	0
Replicate 3					Age in days at % mortality
Treatment	No. of subjects	Restricted mean (days)	Std. error	95% C.I.	95% Median C.I.	p value
vehicle	40	18.98	0.45	18.09 ~ 19.86	18.0 ~ 19.0	N/A
metformin 50mM	23	30	0.57	28.88 ~ 31.12	29.0 ~ 30.0	0
phenformin 4.5mM	38	33.13	1.02	31.14 ~ 35.13	32.0 ~ 35.0	0
Replicate 4					Age in days at % mortality
Treatment	No. of subjects	Restricted mean (days)	Std. error	95% C.I.	95% Median C.I.	p value
vehicle	44	19.45	0.37	18.73 ~ 20.18	19.0 ~ 19.0	N/A
metformin 50mM	26	30.08	0.58	28.94 ~ 31.21	29.0 ~ 31.0	0
phenformin 4.5mM	42	27.74	1.41	24.97 ~ 30.50	21.0 ~ 32.0	3.9e-08
wild type (Figure S1A-right) Fisher Scientific agar plates lot#1
Replicate 1	Figure S1A				Age in days at % mortality
Treatment	No. of subjects	Restricted mean (days)	Std. error	95% C.I.	95% Median C.I.	p value
vehicle	22	24.27	1.01	22.29 ~ 26.26	21.0 ~ 27.0	N/A
metformin 50mM	23	31.57	1.14	29.32 ~ 33.81	30.0 ~ 34.0	1.1e-05
phenformin 4.5mM	27	28.26	0.86	26.58 ~ 29.94	26.0 ~ 30.0	0.0054
Replicate 2					Age in days at % mortality
Treatment	No. of subjects	Restricted mean (days)	Std. error	95% C.I.	95% Median C.I.	p value
vehicle	34	25.06	0.89	23.30 ~ 26.81	22.0 ~ 26.0	N/A
metformin 50mM	24	29.88	1.08	27.76 ~ 31.99	28.0 ~ 32.0	0.002
phenformin 4.5mM	21	27.19	0.96	25.30 ~ 29.08	27.0 ~ 28.0	0.4015
Replicate 3					Age in days at % mortality
Treatment	No. of subjects	Restricted mean (days)	Std. error	95% C.I.	95% Median C.I.	p value
vehicle	58	23.64	0.64	22.38 ~ 24.89	22.0 ~ 25.0	N/A
metformin 50mM	38	29.45	0.86	27.75 ~ 31.14	28.0 ~ 31.0	6.1e-07
phenformin 4.5mM	31	27.71	0.92	25.91 ~ 29.51	25.0 ~ 30.0	0.0006
Replicate 4					Age in days at % mortality
Treatment	No. of subjects	Restricted mean (days)	Std. error	95% C.I.	95% Median C.I.	p value
vehicle	53	22.42	0.75	20.94 ~ 23.89	20.0 ~ 23.0	N/A
metformin 50mM	57	26.67	0.76	25.17 ~ 28.16	24.0 ~ 28.0	0.0004
phenformin 4.5mM	22	30.64	1.61	27.48 ~ 33.79	27.0 ~ 34.0	1.9e-06
wild type (Figure S1B)
Replicate 1	Figure S1B				Age in days at % mortality
Treatment	No. of subjects	Restricted mean (days)	Std. error	95% C.I.	95% Median C.I.	p value
vehicle	39	21.08	1.46	18.22 ~ 23.94	19.0 ~ 25.0	N/A
metformin-Sigma-batch #1	46	17.09	1.16	14.81 ~ 19.36	12.0 ~ 18.0	0.0565
metformin-Sigma-batch #2	68	18.15	1.06	16.07 ~ 20.22	12.0 ~ 16.0	0.2842
metformin-Cayman	32	17.53	1.27	15.05 ~ 20.01	12.0 ~ 19.0	0.0652
Replicate 2					Age in days at % mortality
Treatment	No. of subjects	Restricted mean (days)	Std. error	95% C.I.	95% Median C.I.	p value
vehicle	39	19.08	1.17	16.78 ~ 21.37	17.0 ~ 21.0	N/A
metformin-Sigma-batch #1	54	16.52	1.1	14.37 ~ 18.67	12.0 ~ 15.0	0.2961
metformin-Sigma-batch #2	45	17.42	1.25	14.98 ~ 19.86	12.0 ~ 16.0	0.7836
metformin-Cayman	30	17.23	1.1	15.08 ~ 19.39	13.0 ~ 18.0	0.261
Replicate 3					Age in days at % mortality
Treatment	No. of subjects	Restricted mean (days)	Std. error	95% C.I.	95% Median C.I.	p value
vehicle	43	17.09	0.97	15.18 ~ 19.00	14.0 ~ 19.0	N/A
metformin-Sigma-batch #1	38	16.11	0.97	14.21 ~ 18.00	12.0 ~ 16.0	0.5168
metformin-Sigma-batch #2	60	16.2	0.84	14.56 ~ 17.84	13.0 ~ 16.0	0.6072
metformin-Cayman	32	16.69	0.88	14.97 ~ 18.41	15.0 ~ 17.0	0.5173
Replicate 4					Age in days at % mortality
Treatment	No. of subjects	Restricted mean (days)	Std. error	95% C.I.	95% Median C.I.	p value
vehicle	67	18.75	0.8	17.17 ~ 20.32	18.0 ~ 19.0	N/A
metformin-Sigma-batch #1	64	16.33	0.77	14.81 ~ 17.84	13.0 ~ 16.0	0.0568
metformin-Sigma-batch #2	53	17.25	1.06	15.17 ~ 19.33	12.0 ~ 17.0	0.7076
metformin-Cayman	23	18.87	1.25	16.43 ~ 21.31	15.0 ~ 21.0	0.9264
wild type (Figure S1C) with FuDr
Replicate 1	Figure S1C				Age in days at % mortality
Treatment	No. of subjects	Restricted mean (days)	Std. error	95% C.I.	95% Median C.I.	p value
vehicle	38	15.84	0.89	14.10 ~ 17.59	12.0 ~ 15.0	N/A
metformin L1	34	15.06	0.77	13.54 ~ 16.57	13.0 ~ 16.0	0.478
metformin L4	68	13.35	0.69	12.01 ~ 14.70	10.0 ~ 14.0	0.0605
Replicate 2					Age in days at % mortality
Treatment	No. of subjects	Restricted mean (days)	Std. error	95% C.I.	95% Median C.I.	p value
vehicle	32	14.34	0.71	12.96 ~ 15.73	12.0 ~ 14.0	N/A
metformin L1	42	14.52	0.53	13.49 ~ 15.55	13.0 ~ 15.0	0.8871
metformin L4	31	12.65	0.57	11.53 ~ 13.76	11.0 ~ 13.0	0.09
Replicate 3					Age in days at % mortality
Treatment	No. of subjects	Restricted mean (days)	Std. error	95% C.I.	95% Median C.I.	p value
vehicle	34	13.74	0.65	12.46 ~ 15.01	12.0 ~ 13.0	N/A
metformin L1	34	15.09	0.68	13.77 ~ 16.41	13.0 ~ 16.0	0.2091
metformin L4	34	13.44	0.5	12.46 ~ 14.42	13.0 ~ 13.0	0.7288
wild type (Figure S1C) without FuDr
Replicate 1	Figure S1C				Age in days at % mortality
Treatment	No. of subjects	Restricted mean (days)	Std. error	95% C.I.	95% Median C.I.	p value
vehicle	41	17.95	1.05	15.88 ~ 20.02	15.0 ~ 20.0	N/A
metformin L1	37	14.54	0.84	12.90 ~ 16.18	12.0 ~ 16.0	0.0104
metformin L4	32	13.81	0.75	12.34 ~ 15.28	12.0 ~ 14.0	0.0013
Replicate 2					Age in days at % mortality
Treatment	No. of subjects	Restricted mean (days)	Std. error	95% C.I.	95% Median C.I.	p value
vehicle	39	16.05	0.88	14.32 ~ 17.78	12.0 ~ 18.0	N/A
metformin L1	32	14.28	1.04	12.24 ~ 16.33	10.0 ~ 15.0	0.344
metformin L4	28	14.68	1.09	12.55 ~ 16.81	12.0 ~ 14.0	0.6016
Replicate 3					Age in days at % mortality
Treatment	No. of subjects	Restricted mean (days)	Std. error	95% C.I.	95% Median C.I.	p value
vehicle	35	17.46	1	15.49 ~ 19.43	14.0 ~ 19.0	N/A
metformin L1	45	17.67	1.15	15.40 ~ 19.93	14.0 ~ 17.0	0.995
metformin L4	42	16.43	0.71	15.04 ~ 17.81	15.0 ~ 16.0	0.3296
Replicate 4					Age in days at % mortality
Treatment	No. of subjects	Restricted mean (days)	Std. error	95% C.I.	95% Median C.I.	p value
vehicle	40	17.25	0.81	15.66 ~ 18.84	14.0 ~ 18.0	N/A
metformin L1	33	16.21	0.77	14.71 ~ 17.71	14.0 ~ 17.0	0.2278
metformin L4	44	15.18	0.88	13.45 ~ 16.91	12.0 ~ 15.0	0.1707
wild type (Figure S1D) shaken culture
Replicate 1	Figure S1D				Age in days at % mortality
Treatment	No. of subjects	Restricted mean (days)	Std. error	95% C.I.	95% Median C.I.	p value
vehicle	67	16.34	0.51	15.34 ~ 17.34	14.0 ~ 16.0	N/A
metformin 50mM	78	14.91	0.51	13.90 ~ 15.92	13.0 ~ 14.0	0.0909
metformin 75mM	55	15.24	0.61	14.04 ~ 16.43	13.0 ~ 15.0	0.1564
metformin 100mM	54	13.17	0.58	12.02 ~ 14.31	11.0 ~ 12.0	0.0002
phenformin 4.5mM	69	19.48	0.58	18.34 ~ 20.61	19.0 ~ 20.0	0.0001
Replicate 2					Age in days at % mortality
Treatment	No. of subjects	Restricted mean (days)	Std. error	95% C.I.	95% Median C.I.	p value
vehicle	82	16.96	0.5	15.98 ~ 17.94	15.0 ~ 17.0	N/A
metformin 50mM	62	13.71	0.52	12.69 ~ 14.73	12.0 ~ 14.0	0.0001
metformin 75mM	66	13.67	0.58	12.52 ~ 14.81	12.0 ~ 13.0	0.0002
metformin 100mM	84	12.33	0.37	11.61 ~ 13.06	11.0 ~ 11.0	0
phenformin 4.5mM	34	18.74	0.61	17.54 ~ 19.93	18.0 ~ 19.0	0.1921
Replicate 3					Age in days at % mortality
Treatment	No. of subjects	Restricted mean (days)	Std. error	95% C.I.	95% Median C.I.	p value
vehicle	38	14.63	0.7	13.27 ~ 16.00	13.0 ~ 14.0	N/A
metformin 50mM	44	15.5	0.79	13.96 ~ 17.04	13.0 ~ 17.0	0.3353
metformin 75mM	42	14.57	0.72	13.15 ~ 15.99	12.0 ~ 14.0	0.9972
metformin 100mM	36	14.81	0.89	13.07 ~ 16.54	11.0 ~ 14.0	0.7886
phenformin 4.5mM	33	22.12	0.79	20.57 ~ 23.67	21.0 ~ 23.0	8.9e-08
Replicate 4					Age in days at % mortality
Treatment	No. of subjects	Restricted mean (days)	Std. error	95% C.I.	95% Median C.I.	p value
vehicle	39	16	0.69	14.65 ~ 17.35	13.0 ~ 14.0	N/A
metformin 50mM	39	14.18	0.83	12.56 ~ 15.80	11.0 ~ 16.0	0.2179
metformin 75mM	38	14.55	0.76	13.07 ~ 16.03	12.0 ~ 15.0	0.1999
metformin 100mM	40	15.65	0.76	14.16 ~ 17.14	13.0 ~ 16.0	0.8534
phenformin 4.5mM	21	22.62	0.75	21.16 ~ 24.08	21.0 ~ 23.0	3.8e-05
wild type (Figure S1D) still culture
Replicate 1	Figure S1D				Age in days at % mortality
Treatment	No. of subjects	Restricted mean (days)	Std. error	95% C.I.	95% Median C.I.	p value
vehicle	79	16.96	0.43	16.12 ~ 17.80	15.0 ~ 17.0	N/A
metformin 50mM	59	14.63	0.61	13.43 ~ 15.83	12.0 ~ 15.0	0.0193
metformin 75mM	44	15.18	0.78	13.65 ~ 16.71	13.0 ~ 15.0	0.1461
metformin 100mM	56	12.52	0.52	11.49 ~ 13.54	11.0 ~ 11.0	2.1e-08
phenformin 4.5mM	44	22.43	0.73	21.01 ~ 23.85	21.0 ~ 23.0	3.9e-09
Replicate 2					Age in days at % mortality
Treatment	No. of subjects	Restricted mean (days)	Std. error	95% C.I.	95% Median C.I.	p value
vehicle	77	16.86	0.53	15.82 ~ 17.89	14.0 ~ 15.0	N/A
metformin 50mM	68	14.91	0.46	14.02 ~ 15.81	13.0 ~ 14.0	0.0083
metformin 75mM	58	13.45	0.52	12.43 ~ 14.46	11.0 ~ 13.0	3.5e-05
metformin 100mM	80	11.86	0.39	11.09 ~ 12.63	10.0 ~ 11.0	0
phenformin 4.5mM	70	19.64	0.61	18.44 ~ 20.84	19.0 ~ 20.0	0.0019
Replicate 3					Age in days at % mortality
Treatment	No. of subjects	Restricted mean (days)	Std. error	95% C.I.	95% Median C.I.	p value
vehicle	43	15.95	0.72	14.55 ~ 17.36	13.0 ~ 16.0	N/A
metformin 50mM	34	14.24	0.85	12.57 ~ 15.90	11.0 ~ 13.0	0.2105
metformin 75mM	36	15.03	0.82	13.41 ~ 16.64	12.0 ~ 16.0	0.3636
metformin 100mM	48	13.71	0.66	12.41 ~ 15.01	11.0 ~ 13.0	0.0486
phenformin 4.5mM	30	22.27	0.69	20.91 ~ 23.62	21.0 ~ 23.0	9.3e-06
Replicate 4					Age in days at % mortality
Treatment	No. of subjects	Restricted mean (days)	Std. error	95% C.I.	95% Median C.I.	p value
vehicle	38	16.18	0.81	14.59 ~ 17.78	13.0 ~ 17.0	N/A
metformin 50mM	39	16.31	0.89	14.55 ~ 18.06	12.0 ~ 18.0	0.7511
metformin 75mM	34	15.5	0.92	13.70 ~ 17.30	13.0 ~ 15.0	0.8378
metformin 100mM	32	13.91	0.91	12.12 ~ 15.69	11.0 ~ 12.0	0.2312
phenformin 4.5mM	43	20.23	0.94	18.38 ~ 22.08	18.0 ~ 21.0	0.0013
wild type (Figure S1D) cold storage
Replicate 1	Figure S1D				Age in days at % mortality
Treatment	No. of subjects	Restricted mean (days)	Std. error	95% C.I.	95% Median C.I.	p value
vehicle	72	17.57	0.62	16.35 ~ 18.79	15.0 ~ 17.0	N/A
metformin 50mM	58	15.1	0.45	14.22 ~ 15.98	14.0 ~ 15.0	0.0027
metformin 75mM	69	13.68	0.44	12.82 ~ 14.54	12.0 ~ 13.0	1.7e-06
metformin 100mM	67	11.91	0.43	11.06 ~ 12.76	10.0 ~ 10.0	0
phenformin 4.5mM	54	23.63	0.65	22.36 ~ 24.90	22.0 ~ 24.0	5.2e-07
Replicate 2					Age in days at % mortality
Treatment	No. of subjects	Restricted mean (days)	Std. error	95% C.I.	95% Median C.I.	p value
vehicle	51	16.59	0.69	15.23 ~ 17.94	14.0 ~ 15.0	N/A
metformin 50mM	58	13.45	0.5	12.47 ~ 14.43	12.0 ~ 14.0	0.0028
metformin 75mM	48	12.69	0.72	11.28 ~ 14.10	10.0 ~ 11.0	0.0018
metformin 100mM	101	11.58	0.29	11.02 ~ 12.15	10.0 ~ 10.0	0
phenformin 4.5mM	36	25.47	1.05	23.42 ~ 27.52	24.0 ~ 26.0	4.2e-08
Replicate 3					Age in days at % mortality
Treatment	No. of subjects	Restricted mean (days)	Std. error	95% C.I.	95% Median C.I.	p value
vehicle	43	18.28	0.77	16.77 ~ 19.79	15.0 ~ 20.0	N/A
metformin 50mM	32	15.13	0.78	13.60 ~ 16.65	13.0 ~ 16.0	0.0364
metformin 75mM	23	14.91	1.08	12.81 ~ 17.02	12.0 ~ 16.0	0.13
metformin 100mM	48	15.71	0.66	14.42 ~ 16.99	14.0 ~ 14.0	0.1061
phenformin 4.5mM	57	21.86	0.67	20.55 ~ 23.17	20.0 ~ 23.0	0.0044
Replicate 4					Age in days at % mortality
Treatment	No. of subjects	Restricted mean (days)	Std. error	95% C.I.	95% Median C.I.	p value
vehicle	50	15.92	0.71	14.53 ~ 17.31	13.0 ~ 15.0	N/A
metformin 50mM	42	15.1	0.73	13.66 ~ 16.53	13.0 ~ 15.0	0.4663
metformin 75mM	26	13.88	0.73	12.46 ~ 15.31	12.0 ~ 14.0	0.0536
metformin 100mM	41	13.68	0.69	12.34 ~ 15.03	11.0 ~ 13.0	0.0275
phenformin 4.5mM	45	24.47	0.71	23.08 ~ 25.86	23.0 ~ 25.0	0
wild type (Figure S1E)
Replicate 1	Figure S1E				Age in days at % mortality
Treatment	No. of subjects	Restricted mean (days)	Std. error	95% C.I.	95% Median C.I.	p value
vehicle	57	19.16	0.91	17.38 ~ 20.94	18.0 ~ 21.0	N/A
metformin 10mM	50	18.58	1.01	16.61 ~ 20.55	16.0 ~ 21.0	0.8785
metformin 25mM	55	19.95	1.03	17.93 ~ 21.96	18.0 ~ 23.0	0.1642
Replicate 2					Age in days at % mortality
Treatment	No. of subjects	Restricted mean (days)	Std. error	95% C.I.	95% Median C.I.	p value
vehicle	58	18.84	0.91	17.07 ~ 20.62	17.0 ~ 21.0	N/A
metformin 10mM	52	19.15	0.94	17.32 ~ 20.99	17.0 ~ 21.0	0.8453
metformin 25mM	59	18.49	0.96	16.61 ~ 20.37	15.0 ~ 21.0	0.7379
Replicate 3					Age in days at % mortality
Treatment	No. of subjects	Restricted mean (days)	Std. error	95% C.I.	95% Median C.I.	p value
vehicle	56	18.61	0.93	16.78 ~ 20.44	17.0 ~ 21.0	N/A
metformin 10mM	53	18.3	0.93	16.47 ~ 20.13	16.0 ~ 20.0	0.9206
metformin 25mM	66	18.73	0.9	16.96 ~ 20.50	16.0 ~ 21.0	0.4268
Replicate 4					Age in days at % mortality
Treatment	No. of subjects	Restricted mean (days)	Std. error	95% C.I.	95% Median C.I.	p value
vehicle	54	19.28	0.92	17.48 ~ 21.08	18.0 ~ 21.0	N/A
metformin 10mM	55	18.38	0.9	16.61 ~ 20.15	16.0 ~ 20.0	0.6089
metformin 25mM	60	18.72	0.94	16.88 ~ 20.55	15.0 ~ 21.0	0.7904
wild type (Figure S1F) Bacto agar plates with streptomycin
Replicate 1	Figure S1F				Age in days at % mortality
Treatment	No. of subjects	Restricted mean (days)	Std. error	95% C.I.	95% Median C.I.	p value
vehicle	28	18.71	0.77	17.21 ~ 20.22	17.0 ~ 20.0	N/A
metformin 50mM	42	17.95	0.54	16.90 ~ 19.01	16.0 ~ 18.0	0.3013
phenformin 4.5mM	46	23.33	0.48	22.38 ~ 24.27	22.0 ~ 24.0	6.8e-06
Replicate 2					Age in days at % mortality
Treatment	No. of subjects	Restricted mean (days)	Std. error	95% C.I.	95% Median C.I.	p value
vehicle	122	19.74	0.4	18.95 ~ 20.52	18.0 ~ 20.0	N/A
metformin 50mM	45	23.6	0.68	22.28 ~ 24.92	23.0 ~ 25.0	1.5e-05
phenformin 4.5mM	24	23.63	0.88	21.89 ~ 25.36	21.0 ~ 25.0	0.0005
Replicate 3					Age in days at % mortality
Treatment	No. of subjects	Restricted mean (days)	Std. error	95% C.I.	95% Median C.I.	p value
vehicle	49	18.35	0.64	17.10 ~ 19.60	16.0 ~ 19.0	N/A
metformin 50mM	43	19.14	0.74	17.69 ~ 20.58	17.0 ~ 20.0	0.4786
phenformin 4.5mM	43	24.09	0.74	22.64 ~ 25.55	22.0 ~ 26.0	2.4e-07
Replicate 4					Age in days at % mortality
Treatment	No. of subjects	Restricted mean (days)	Std. error	95% C.I.	95% Median C.I.	p value
vehicle	63	18.37	0.52	17.34 ~ 19.39	17.0 ~ 19.0	N/A
metformin 50mM	54	17.67	0.66	16.37 ~ 18.96	16.0 ~ 18.0	0.5272
phenformin 4.5mM	49	24.59	0.67	23.27 ~ 25.91	22.0 ~ 26.0	0
wild type (Figure S1F) Bacto agar plates without streptomycin
Replicate 1	Figure S1F				Age in days at % mortality
Treatment	No. of subjects	Restricted mean (days)	Std. error	95% C.I.	95% Median C.I.	p value
vehicle	54	20.04	0.7	18.66 ~ 21.41	18.0 ~ 21.0	N/A
metformin 50mM	28	21.46	0.76	19.97 ~ 22.96	19.0 ~ 23.0	0.6198
phenformin 4.5mM	24	24.5	0.74	23.06 ~ 25.94	23.0 ~ 26.0	0.0073
Replicate 2					Age in days at % mortality
Treatment	No. of subjects	Restricted mean (days)	Std. error	95% C.I.	95% Median C.I.	p value
vehicle	41	18.85	0.72	17.43 ~ 20.27	17.0 ~ 20.0	N/A
metformin 50mM	31	18	0.62	16.79 ~ 19.21	16.0 ~ 19.0	0.1537
phenformin 4.5mM	22	25	0.81	23.41 ~ 26.59	23.0 ~ 26.0	2.4e-05
Replicate 3					Age in days at % mortality
Treatment	No. of subjects	Restricted mean (days)	Std. error	95% C.I.	95% Median C.I.	p value
vehicle	39	18.21	0.62	17.00 ~ 19.41	16.0 ~ 19.0	N/A
metformin 50mM	50	19.54	0.72	18.13 ~ 20.95	17.0 ~ 21.0	0.0548
phenformin 4.5mM	20	23.7	0.84	22.06 ~ 25.34	21.0 ~ 25.0	4.4e-05
Replicate 4					Age in days at % mortality
Treatment	No. of subjects	Restricted mean (days)	Std. error	95% C.I.	95% Median C.I.	p value
vehicle	37	21.08	0.88	19.35 ~ 22.81	18.0 ~ 23.0	N/A
metformin 50mM	58	19.71	0.62	18.50 ~ 20.92	18.0 ~ 21.0	0.1555
phenformin 4.5mM	20	24.7	0.8	23.13 ~ 26.27	22.0 ~ 26.0	0.109
wild type (Figure S1G) Fisher Scientific agar without streptomycin
Replicate 1	Figure S1G				Age in days at % mortality
Treatment	No. of subjects	Restricted mean (days)	Std. error	95% C.I.	95% Median C.I.	p value
vehicle	37	21.92	0.73	20.49 ~ 23.35	20.0 ~ 23.0	N/A
metformin 50mM	20	28.2	1.01	26.22 ~ 30.18	27.0 ~ 29.0	1.6e-06
phenformin 4.5mM	29	26.79	1.12	24.59 ~ 28.99	24.0 ~ 30.0	3.3e-05
Replicate 2					Age in days at % mortality
Treatment	No. of subjects	Restricted mean (days)	Std. error	95% C.I.	95% Median C.I.	p value
vehicle	38	23.16	1.05	21.10 ~ 25.22	20.0 ~ 25.0	N/A
metformin 50mM	26	26.73	1.12	24.53 ~ 28.94	24.0 ~ 28.0	0.0764
phenformin 4.5mM	20	28.9	1.17	26.61 ~ 31.19	26.0 ~ 31.0	0.0065
Replicate 3					Age in days at % mortality
Treatment	No. of subjects	Restricted mean (days)	Std. error	95% C.I.	95% Median C.I.	p value
vehicle	51	21.65	0.85	19.98 ~ 23.31	18.0 ~ 23.0	N/A
metformin 50mM	25	28.2	1.34	25.56 ~ 30.84	24.0 ~ 31.0	0.0007
phenformin 4.5mM	29	25.41	1.13	23.21 ~ 27.62	24.0 ~ 28.0	0.0161
Replicate 4					Age in days at % mortality
Treatment	No. of subjects	Restricted mean (days)	Std. error	95% C.I.	95% Median C.I.	p value
vehicle	55	23.07	0.92	21.26 ~ 24.88	20.0 ~ 24.0	N/A
metformin 50mM	32	29	0.55	27.92 ~ 30.08	28.0 ~ 30.0	0.0246
phenformin 4.5mM	31	28.42	0.92	26.62 ~ 30.22	26.0 ~ 31.0	0.0135
wild type (Figure S1G) agarose plates without streptomycin
Replicate 1	Figure S1G				Age in days at % mortality
Treatment	No. of subjects	Restricted mean (days)	Std. error	95% C.I.	95% Median C.I.	p value
vehicle	44	19.95	0.69	18.60 ~ 21.31	18.0 ~ 21.0	N/A
metformin 50mM	23	26.78	1	24.82 ~ 28.74	26.0 ~ 29.0	5.5e-07
phenformin 4.5mM	34	23.74	0.74	22.29 ~ 25.18	23.0 ~ 24.0	0.0022
Replicate 2					Age in days at % mortality
Treatment	No. of subjects	Restricted mean (days)	Std. error	95% C.I.	95% Median C.I.	p value
vehicle	30	17.87	0.83	16.23 ~ 19.50	15.0 ~ 18.0	N/A
metformin 50mM	23	28.17	0.88	26.45 ~ 29.90	26.0 ~ 29.0	1.8e-07
phenformin 4.5mM	27	21.74	0.79	20.20 ~ 23.28	19.0 ~ 24.0	0.0043
Replicate 3					Age in days at % mortality
Treatment	No. of subjects	Restricted mean (days)	Std. error	95% C.I.	95% Median C.I.	p value
vehicle	40	20.23	0.73	18.79 ~ 21.66	18.0 ~ 21.0	N/A
metformin 50mM	26	23.19	0.79	21.65 ~ 24.73	22.0 ~ 24.0	0.0396
phenformin 4.5mM	34	27.82	0.69	26.47 ~ 29.18	26.0 ~ 29.0	0
Replicate 4					Age in days at % mortality
Treatment	No. of subjects	Restricted mean (days)	Std. error	95% C.I.	95% Median C.I.	p value
vehicle	35	20.63	0.76	19.13 ~ 22.13	19.0 ~ 22.0	N/A
metformin 50mM	36	23.11	0.69	21.75 ~ 24.47	23.0 ~ 24.0	0.0173
phenformin 4.5mM	26	27.04	1.18	24.72 ~ 29.36	25.0 ~ 29.0	2.1e-06
wild type (Figure S1H) agarose RNAi plates-HT115
Replicate 1	Figure S1H				Age in days at % mortality
Treatment	No. of subjects	Restricted mean (days)	Std. error	95% C.I.	95% Median C.I.	p value
vehicle	67	21.94	0.42	21.12 ~ 22.76	22.0 ~ 22.0	N/A
metformin 50mM	83	25	0.59	23.83 ~ 26.17	24.0 ~ 25.0	3.2e-07
phenformin 4.5mM	75	29.31	0.47	28.38 ~ 30.23	28.0 ~ 30.0	0
Replicate 2					Age in days at % mortality
Treatment	No. of subjects	Restricted mean (days)	Std. error	95% C.I.	95% Median C.I.	p value
vehicle	69	21.36	0.5	20.38 ~ 22.34	20.0 ~ 22.0	N/A
metformin 50mM	77	23.47	0.57	22.34 ~ 24.59	23.0 ~ 24.0	0.002
phenformin 4.5mM	71	28.86	0.48	27.92 ~ 29.79	28.0 ~ 29.0	0
Replicate 3					Age in days at % mortality
Treatment	No. of subjects	Restricted mean (days)	Std. error	95% C.I.	95% Median C.I.	p value
vehicle	49	22.47	0.6	21.29 ~ 23.65	21.0 ~ 23.0	N/A
metformin 50mM	80	26.03	0.59	24.86 ~ 27.19	25.0 ~ 27.0	2e-06
phenformin 4.5mM	73	29.34	0.46	28.44 ~ 30.25	29.0 ~ 29.0	0
