## Supplementary tables S2 for "Phenformin’s impact on lifespan in *C. elegans* is resilient to environmental factors that inhibit metformin-induced longevity downstream of *skn-1/*Nrf and AMP-activated protein kinase"

### Sheet: Sheet1
Table S2. Tabular and Survival Data and Biological Replicates
Figure 2, S2 and S3
wild type (Figure 2A) OP50 E coli-agarose plates
Replicate 1	Figure 2A				Age in days at % mortality
Treatment	No. of subjects	Restricted mean (days)	Std. error	95% C.I.	95% Median C.I.	p value
vehicle	28	18.89	0.72	17.49 ~ 20.30	17.0 ~ 18.0	N/A
metformin 50mM	33	23.15	1.02	21.15 ~ 25.16	21.0 ~ 24.0	0.0003
phenformin 4.5mM	37	27.7	0.83	26.07 ~ 29.33	25.0 ~ 30.0	0
metformin 50mM+phenformin 4.5mM	27	28.22	1.1	26.07 ~ 30.38	26.0 ~ 29.0	3.7e-09
Replicate 2					Age in days at % mortality
Treatment	No. of subjects	Restricted mean (days)	Std. error	95% C.I.	95% Median C.I.	p value
vehicle	41	16.32	0.36	15.61 ~ 17.02	15.0 ~ 16.0	N/A
metformin 50mM	46	18.72	0.64	17.46 ~ 19.98	17.0 ~ 19.0	0.0007
phenformin 4.5mM	40	24.25	1.04	22.20 ~ 26.30	25.0 ~ 25.0	0
metformin 50mM+phenformin 4.5mM	40	25.08	0.43	24.24 ~ 25.91	24.0 ~ 25.0	0
Replicate 3					Age in days at % mortality
Treatment	No. of subjects	Restricted mean (days)	Std. error	95% C.I.	95% Median C.I.	p value
vehicle	50	16.38	0.37	15.65 ~ 17.11	15.0 ~ 16.0	N/A
metformin 50mM	33	18.09	1.12	15.89 ~ 20.29	13.0 ~ 20.0	0.0396
phenformin 4.5mM	40	25.45	1.98	21.57 ~ 29.33	21.0 ~ 32.0	1.6e-07
metformin 50mM+phenformin 4.5mM	46	27.37	1.33	24.75 ~ 29.99	27.0 ~ 32.0	0
Replicate 4					Age in days at % mortality
Treatment	No. of subjects	Restricted mean (days)	Std. error	95% C.I.	95% Median C.I.	p value
vehicle	55	16.55	0.77	15.03 ~ 18.06	14.0 ~ 16.0	N/A
metformin 50mM	41	19.61	0.96	17.74 ~ 21.48	15.0 ~ 20.0	0.0375
phenformin 4.5mM	36	19.39	0.59	18.24 ~ 20.54	18.0 ~ 19.0	0.0737
metformin 50mM+phenformin 4.5mM	46	34.89	0.88	33.16 ~ 36.62	33.0 ~ 36.0	0
Replicate 5					Age in days at % mortality
Treatment	No. of subjects	Restricted mean (days)	Std. error	95% C.I.	95% Median C.I.	p value
vehicle	59	15.92	0.56	14.82 ~ 17.01	14.0 ~ 15.0	N/A
metformin 50mM	40	18.65	0.93	16.83 ~ 20.47	16.0 ~ 19.0	0.0112
phenformin 4.5mM	38	32.68	1.27	30.20 ~ 35.16	28.0 ~ 36.0	0
metformin 50mM+phenformin 4.5mM	50	33.4	1.1	31.24 ~ 35.56	34.0 ~ 36.0	0
wild type (Figure 2B) HT115 E coli-agarose plates
Replicate 1	Figure 2B				Age in days at % mortality
Treatment	No. of subjects	Restricted mean (days)	Std. error	95% C.I.	95% Median C.I.	p value
vehicle	50	18.14	0.58	17.01 ~ 19.27	16.0 ~ 18.0	N/A
metformin 50mM	62	23.03	0.67	21.72 ~ 24.35	21.0 ~ 24.0	5e-07
phenformin 4.5mM	70	27.61	0.45	26.74 ~ 28.49	26.0 ~ 27.0	0
metformin 50mM+phenformin 4.5mM	33	31.15	0.61	29.96 ~ 32.34	30.0 ~ 32.0	0
Replicate 2					Age in days at % mortality
Treatment	No. of subjects	Restricted mean (days)	Std. error	95% C.I.	95% Median C.I.	p value
vehicle	65	23.38	0.73	21.95 ~ 24.82	22.0 ~ 25.0	N/A
metformin 50mM	89	26.91	0.42	26.09 ~ 27.73	27.0 ~ 27.0	0.0112
phenformin 4.5mM	81	25.23	0.49	24.28 ~ 26.19	25.0 ~ 26.0	0.7612
metformin 50mM+phenformin 4.5mM	68	27.76	0.53	26.72 ~ 28.81	27.0 ~ 28.0	0.0002
Replicate 3					Age in days at % mortality
Treatment	No. of subjects	Restricted mean (days)	Std. error	95% C.I.	95% Median C.I.	p value
vehicle	64	18.61	0.59	17.46 ~ 19.76	17.0 ~ 19.0	N/A
metformin 50mM	72	22.31	0.51	21.30 ~ 23.31	21.0 ~ 22.0	0.0001
phenformin 4.5mM	45	24	0.49	23.03 ~ 24.97	22.0 ~ 23.0	1.2e-06
metformin 50mM+phenformin 4.5mM	58	35.09	0.9	33.32 ~ 36.85	32.0 ~ 37.0	0
(Figure 2C) agarose plates
Replicate 1	Figure 2C				Age in days at % mortality
Strain/Treatment	No. of subjects	Restricted mean (days)	Std. error	95% C.I.	95% Median C.I.	p value
WT-vehicle	46	17.26	0.69	15.91 ~ 18.61	15.0 ~ 17.0	N/A
WT-metformin 50mM+phenformin 4.5mM	48	31.15	1.23	28.74 ~ 33.55	27.0 ~ 33.0	0
aak-2 (ok524)-vehicle	71	16.23	0.48	15.28 ~ 17.17	15.0 ~ 16.0	0.1528
aak-2 (ok524)-metformin 50mM+phenformin 4.5mM	44	13.64	0.34	12.97 ~ 14.31	12.0 ~ 14.0	2.2e-06
skn-1 (zu135)-vehicle	49	16.63	0.65	15.36 ~ 17.91	15.0 ~ 17.0	0.6339
skn-1 (zu135)-metformin 50mM+phenformin 4.5mM	34	17.21	1.18	14.89 ~ 19.52	13.0 ~ 18.0	0.4087
Replicate 2					Age in days at % mortality
Strain/Treatment	No. of subjects	Restricted mean (days)	Std. error	95% C.I.	95% Median C.I.	p value
WT-vehicle	67	15.4	0.85	13.73 ~ 17.08	13.0 ~ 14.0	N/A
WT-metformin 50mM+phenformin 4.5mM	35	30.49	1.21	28.11 ~ 32.87	26.0 ~ 32.0	0
aak-2 (ok524)-vehicle	61	16.89	0.62	15.67 ~ 18.10	15.0 ~ 17.0	0.4242
aak-2 (ok524)-metformin 50mM+phenformin 4.5mM	46	12.93	0.39	12.17 ~ 13.70	12.0 ~ 13.0	0.01
skn-1 (zu135)-vehicle	43	16.67	0.64	15.42 ~ 17.93	15.0 ~ 17.0	0.3959
skn-1 (zu135)-metformin 50mM+phenformin 4.5mM	46	17.91	1.01	15.93 ~ 19.90	14.0 ~ 19.0	0.2093
Replicate 3					Age in days at % mortality
Strain/Treatment	No. of subjects	Restricted mean (days)	Std. error	95% C.I.	95% Median C.I.	p value
WT-vehicle	82	18.9	0.85	17.23 ~ 20.57	15.0 ~ 19.0	N/A
WT-metformin 50mM+phenformin 4.5mM	68	33.43	0.63	32.19 ~ 34.66	32.0 ~ 34.0	0
aak-2 (ok524)-vehicle	68	14.78	0.54	13.72 ~ 15.84	13.0 ~ 15.0	1e-05
aak-2 (ok524)-metformin 50mM+phenformin 4.5mM	53	10.79	0.48	9.86 ~ 11.73	9.0 ~ 11.0	0
skn-1 (zu135)-vehicle	50	14.94	0.64	13.68 ~ 16.20	12.0 ~ 15.0	0.0001
skn-1 (zu135)-metformin 50mM+phenformin 4.5mM	50	14.04	0.5	13.07 ~ 15.01	12.0 ~ 14.0	2.1e-06
Replicate 4					Age in days at % mortality
Strain/Treatment	No. of subjects	Restricted mean (days)	Std. error	95% C.I.	95% Median C.I.	p value
WT-vehicle	78	21.5	0.85	19.84 ~ 23.16	18.0 ~ 22.0	N/A
WT-metformin 50mM+phenformin 4.5mM	48	34.88	1.01	32.89 ~ 36.86	31.0 ~ 37.0	0
aak-2 (ok524)-vehicle	71	15.06	0.56	13.96 ~ 16.15	14.0 ~ 16.0	0
aak-2 (ok524)-metformin 50mM+phenformin 4.5mM	68	13.26	0.37	12.53 ~ 13.99	13.0 ~ 14.0	0
skn-1 (zu135)-vehicle	41	14.73	0.75	13.27 ~ 16.20	12.0 ~ 15.0	2.8e-08
skn-1 (zu135)-metformin 50mM+phenformin 4.5mM	56	12.86	0.55	11.77 ~ 13.94	11.0 ~ 12.0	0
(Figure 2C and S2D) agarose plates
Replicate 1	Figure 2C and S2D				Age in days at % mortality
Strain/Treatment	No. of subjects	Restricted mean (days)	Std. error	95% C.I.	95% Median C.I.	p value
WT-vehicle	57	17.96	0.58	16.83 ~ 19.10	17.0 ~ 18.0	N/A
gas-1 (fc21)-vehicle	78	17.03	0.38	16.28 ~ 17.77	16.0 ~ 17.0	0.0551
WT-metformin 50mM	60	24.67	0.68	23.33 ~ 26.00	23.0 ~ 26.0	0
gas-1 (fc21)-metformin 50mM	48	17.63	0.46	16.73 ~ 18.52	16.0 ~ 18.0	0.3625
WT-phenformin 4.5mM	59	24.41	0.6	23.23 ~ 25.58	22.0 ~ 25.0	0
gas-1 (fc21)-phenformin 4.5mM	66	18.88	0.47	17.95 ~ 19.80	17.0 ~ 19.0	0.4518
WT-metformin 50mM+phenformin 4.5mM	66	28.08	0.48	27.13 ~ 29.03	28.0 ~ 29.0	0
gas-1 (fc21)-metformin 50mM+phenformin 4.5mM	62	18.47	0.7	17.10 ~ 19.83	16.0 ~ 18.0	0.3474
Replicate 2					Age in days at % mortality
Strain/Treatment	No. of subjects	Restricted mean (days)	Std. error	95% C.I.	95% Median C.I.	p value
WT-vehicle	57	18.51	0.58	17.38 ~ 19.64	17.0 ~ 19.0	N/A
gas-1 (fc21)-vehicle	56	16.96	0.6	15.80 ~ 18.13	15.0 ~ 19.0	0.1354
WT-metformin 50mM	57	24.86	0.72	23.46 ~ 26.26	24.0 ~ 27.0	0
gas-1 (fc21)-metformin 50mM	54	17.87	0.43	17.04 ~ 18.70	16.0 ~ 18.0	0.1409
WT-phenformin 4.5mM	62	24.74	0.58	23.61 ~ 25.88	23.0 ~ 26.0	0
gas-1 (fc21)-phenformin 4.5mM	64	18.3	0.51	17.30 ~ 19.30	17.0 ~ 18.0	0.705
WT-metformin 50mM+phenformin 4.5mM	68	28	0.38	27.25 ~ 28.75	27.0 ~ 28.0	0
gas-1 (fc21)-metformin 50mM+phenformin 4.5mM	56	17.25	0.56	16.15 ~ 18.35	15.0 ~ 17.0	0.1838
Replicate 3					Age in days at % mortality
Strain/Treatment	No. of subjects	Restricted mean (days)	Std. error	95% C.I.	95% Median C.I.	p value
WT-vehicle	56	17.79	0.5	16.81 ~ 18.77	17.0 ~ 19.0	N/A
gas-1 (fc21)-vehicle	80	18.05	0.34	17.38 ~ 18.72	18.0 ~ 18.0	0.5457
WT-metformin 50mM	62	23.5	0.45	22.62 ~ 24.38	23.0 ~ 24.0	0
gas-1 (fc21)-metformin 50mM	60	17.47	0.42	16.64 ~ 18.30	16.0 ~ 17.0	0.5807
WT-phenformin 4.5mM	60	24.67	0.58	23.53 ~ 25.80	25.0 ~ 26.0	0
gas-1 (fc21)-phenformin 4.5mM	76	17.99	0.46	17.09 ~ 18.89	17.0 ~ 18.0	0.4643
WT-metformin 50mM+phenformin 4.5mM	74	28.39	0.45	27.50 ~ 29.28	28.0 ~ 29.0	0
gas-1 (fc21)-metformin 50mM+phenformin 4.5mM	54	16.52	0.72	15.11 ~ 17.92	14.0 ~ 16.0	0.6024
(Figure S2A and B) Bacto plates
Replicate 1	Figure S2A and B				Age in days at % mortality
Strain/Treatment	No. of subjects	Restricted mean (days)	Std. error	95% C.I.	95% Median C.I.	p value
WT-vehicle	41	16.24	0.78	14.72 ~ 17.77	14.0 ~ 16.0	N/A
WT-phenformin 4.5mM	45	22.6	0.69	21.24 ~ 23.96	21.0 ~ 24.0	3.5e-06
aak-2 (ok524)-vehicle	45	15.96	0.31	15.35 ~ 16.56	15.0 ~ 16.0	0.4885
aak-2 (ok524)-phenformin 4.5mM	41	15.05	0.28	14.49 ~ 15.61	14.0 ~ 15.0	0.0697
skn-1 (zu135)-vehicle	36	14.31	0.78	12.78 ~ 15.83	12.0 ~ 15.0	0.1266
skn-1 (zu135)-phenformin 4.5mM	36	14.75	0.76	13.25 ~ 16.25	13.0 ~ 16.0	0.2211
Replicate 2					Age in days at % mortality
Strain/Treatment	No. of subjects	Restricted mean (days)	Std. error	95% C.I.	95% Median C.I.	p value
WT-vehicle	29	16.69	0.89	14.94 ~ 18.44	14.0 ~ 16.0	N/A
WT-phenformin 4.5mM	51	24.49	0.7	23.11 ~ 25.87	22.0 ~ 25.0	2.2e-08
aak-2 (ok524)-vehicle	38	15.21	0.39	14.44 ~ 15.98	14.0 ~ 15.0	0.1327
aak-2 (ok524)-phenformin 4.5mM	48	15	0.27	14.46 ~ 15.54	14.0 ~ 15.0	0.0522
skn-1 (zu135)-vehicle	36	15.64	0.64	14.38 ~ 16.90	14.0 ~ 16.0	0.4452
skn-1 (zu135)-phenformin 4.5mM	29	14.38	0.93	12.55 ~ 16.21	11.0 ~ 15.0	0.129
Replicate 3					Age in days at % mortality
Strain/Treatment	No. of subjects	Restricted mean (days)	Std. error	95% C.I.	95% Median C.I.	p value
WT-vehicle	33	16.58	0.37	15.84 ~ 17.31	15.0 ~ 17.0	N/A
WT-phenformin 4.5mM	28	25.18	1.22	22.79 ~ 27.56	23.0 ~ 26.0	2.2e-09
aak-2 (ok524)-vehicle	54	15.54	0.35	14.85 ~ 16.23	14.0 ~ 15.0	0.065
aak-2 (ok524)-phenformin 4.5mM	28	17.46	0.41	16.66 ~ 18.27	16.0 ~ 17.0	0.3447
skn-1 (zu135)-vehicle	27	17.52	0.8	15.95 ~ 19.09	15.0 ~ 19.0	0.0224
skn-1 (zu135)-phenformin 4.5mM	27	14.7	0.95	12.85 ~ 16.56	13.0 ~ 16.0	0.8053
Replicate 4					Age in days at % mortality
Strain/Treatment	No. of subjects	Restricted mean (days)	Std. error	95% C.I.	95% Median C.I.	p value
WT-vehicle	56	16.21	0.3	15.62 ~ 16.81	15.0 ~ 16.0	N/A
WT-phenformin 4.5mM	32	26.34	0.8	24.77 ~ 27.92	24.0 ~ 28.0	0
aak-2 (ok524)-vehicle	54	15.74	0.33	15.09 ~ 16.39	15.0 ~ 16.0	0.2234
aak-2 (ok524)-phenformin 4.5mM	33	16.58	0.4	15.80 ~ 17.35	16.0 ~ 17.0	0.5785
skn-1 (zu135)-vehicle	38	15.66	0.56	14.57 ~ 16.75	14.0 ~ 16.0	0.7443
skn-1 (zu135)-phenformin 4.5mM	37	17.89	0.75	16.43 ~ 19.36	17.0 ~ 19.0	0.0001
wild type (Figure S2C) Bacto plates
Replicate 1	Figure S2C				Age in days at % mortality
RNAi/Treatment	No. of subjects	Restricted mean (days)	Std. error	95% C.I.	95% Median C.I.	p value
ev-vehicle	29	16.17	0.84	14.53 ~ 17.81	13.0 ~ 16.0	N/A
ev-phenformin 4.5mM	36	23.31	1.11	21.12 ~ 25.49	19.0 ~ 23.0	5.1e-06
npp-21-vehicle	23	15.3	0.82	13.69 ~ 16.91	13.0 ~ 16.0	0.4208
npp-21-phenformin 4.5mM	30	16.23	1.08	14.11 ~ 18.35	13.0 ~ 18.0	0.6313
npp-3-vehicle	32	16.75	0.51	15.74 ~ 17.76	16.0 ~ 17.0	0.9571
npp-3-phenformin 4.5mM	33	15.18	0.76	13.68 ~ 16.68	13.0 ~ 16.0	0.3731
Replicate 2					Age in days at % mortality
RNAi/Treatment	No. of subjects	Restricted mean (days)	Std. error	95% C.I.	95% Median C.I.	p value
ev-vehicle	31	15.71	0.71	14.31 ~ 17.11	14.0 ~ 16.0	N/A
ev-phenformin 4.5mM	44	24.75	1	22.79 ~ 26.71	21.0 ~ 26.0	0
npp-21-vehicle	31	15.48	0.62	14.27 ~ 16.70	13.0 ~ 17.0	0.6258
npp-21-phenformin 4.5mM	38	15.63	0.81	14.05 ~ 17.21	13.0 ~ 17.0	0.7073
npp-3-vehicle	30	17.27	0.47	16.34 ~ 18.19	16.0 ~ 18.0	0.1941
npp-3-phenformin 4.5mM	37	17.95	0.66	16.65 ~ 19.25	16.0 ~ 18.0	0.0463
Replicate 3					Age in days at % mortality
RNAi/Treatment	No. of subjects	Restricted mean (days)	Std. error	95% C.I.	95% Median C.I.	p value
ev-vehicle	48	15.88	0.54	14.82 ~ 16.93	14.0 ~ 16.0	N/A
ev-phenformin 4.5mM	54	25.44	0.78	23.92 ~ 26.97	22.0 ~ 26.0	0
npp-21-vehicle	49	15.73	0.37	15.01 ~ 16.46	16.0 ~ 16.0	0.2936
npp-21-phenformin 4.5mM	41	15.61	0.63	14.38 ~ 16.84	15.0 ~ 16.0	0.8329
npp-3-vehicle	46	15.52	0.57	14.41 ~ 16.64	14.0 ~ 15.0	0.7577
npp-3-phenformin 4.5mM	44	16.27	0.58	15.13 ~ 17.41	14.0 ~ 16.0	0.5982
Replicate 4					Age in days at % mortality
RNAi/Treatment	No. of subjects	Restricted mean (days)	Std. error	95% C.I.	95% Median C.I.	p value
ev-vehicle	49	17.59	0.66	16.29 ~ 18.89	16.0 ~ 18.0	N/A
ev-phenformin 4.5mM	54	24.3	0.84	22.64 ~ 25.95	21.0 ~ 25.0	1.8e-08
npp-21-vehicle	65	15.98	0.3	15.39 ~ 16.58	15.0 ~ 16.0	0.001
npp-21-phenformin 4.5mM	44	16.02	0.79	14.48 ~ 17.57	13.0 ~ 18.0	0.2695
npp-3-vehicle	59	15.47	0.48	14.54 ~ 16.41	14.0 ~ 16.0	0.0027
npp-3-phenformin 4.5mM	43	16.79	0.65	15.52 ~ 18.06	15.0 ~ 17.0	0.4857
wild type (Figure S3) OP50 E coli-Bacto agar plates
Replicate 1	Figure S3				Age in days at % mortality
Treatment	No. of subjects	Restricted mean (days)	Std. error	95% C.I.	95% Median C.I.	p value
Bacto-vehicle	207	15.2	0.21	14.78 ~ 15.62	14.0 ~ 14.0	N/A
Bacto-metformin 50mM	230	13.83	0.22	13.41 ~ 14.26	13.0 ~ 13.0	0.001
Bacto-phenformin 4.5mM	145	17.48	0.37	16.76 ~ 18.20	17.0 ~ 17.0	1.4e-08
Bacto-metformin 50mM+phenformin 4.5mM	97	17.23	0.55	16.14 ~ 18.31	16.0 ~ 18.0	4.4e-07
Replicate 2					Age in days at % mortality
Treatment	No. of subjects	Restricted mean (days)	Std. error	95% C.I.	95% Median C.I.	p value
Bacto-vehicle	209	14.48	0.26	13.96 ~ 14.99	13.0 ~ 13.0	N/A
Bacto-metformin 50mM	213	16	0.33	15.36 ~ 16.65	15.0 ~ 15.0	0.0003
Bacto-phenformin 4.5mM	201	20.76	0.48	19.83 ~ 21.69	18.0 ~ 20.0	0
Bacto-metformin 50mM+phenformin 4.5mM	187	20.65	0.4	19.86 ~ 21.43	19.0 ~ 20.0	0
Replicate 3					Age in days at % mortality
Treatment	No. of subjects	Restricted mean (days)	Std. error	95% C.I.	95% Median C.I.	p value
Bacto-vehicle	174	14.27	0.24	13.81 ~ 14.73	- ~ -	N/A
Bacto-metformin 50mM	258	13.08	0.16	12.77 ~ 13.38	12.0 ~ 12.0	0.0001
Bacto-phenformin 4.5mM	146	23.69	0.56	22.59 ~ 24.80	22.0 ~ 23.0	0
Bacto-metformin 50mM+phenformin 4.5mM	144	21.91	0.5	20.92 ~ 22.90	19.0 ~ 21.0	0
Replicate 4					Age in days at % mortality
Treatment	No. of subjects	Restricted mean (days)	Std. error	95% C.I.	95% Median C.I.	p value
Bacto-vehicle	255	16.24	0.23	15.80 ~ 16.68	15.0 ~ 15.0	N/A
Bacto-metformin 50mM	255	13.57	0.2	13.17 ~ 13.97	13.0 ~ 13.0	0
Bacto-phenformin 4.5mM	140	21.72	0.55	20.65 ~ 22.79	20.0 ~ 22.0	0
Bacto-metformin 50mM+phenformin 4.5mM	101	23.62	0.64	22.37 ~ 24.88	21.0 ~ 23.0	0
wild type (Figure S3) OP50 E coli-Sigma agar plates
Replicate 1	Figure S3				Age in days at % mortality
Treatment	No. of subjects	Restricted mean (days)	Std. error	95% C.I.	95% Median C.I.	p value
Sigma-vehicle	149	14.33	0.3	13.74 ~ 14.91	13.0 ~ 13.0	N/A
Sigma-metformin 50mM	267	14.77	0.22	14.34 ~ 15.21	14.0 ~ 14.0	0.8737
Sigma-phenformin 4.5mM	142	19.9	0.39	19.13 ~ 20.67	19.0 ~ 20.0	0
Sigma-metformin 50mM+phenformin 4.5mM	151	20.28	0.39	19.51 ~ 21.06	19.0 ~ 20.0	0
Replicate 2					Age in days at % mortality
Treatment	No. of subjects	Restricted mean (days)	Std. error	95% C.I.	95% Median C.I.	p value
Sigma-vehicle	276	14.69	0.22	14.25 ~ 15.13	- ~ -	N/A
Sigma-metformin 50mM	181	15.19	0.28	14.63 ~ 15.74	14.0 ~ 14.0	0.6275
Sigma-phenformin 4.5mM	207	19.56	0.41	18.75 ~ 20.36	18.0 ~ 18.0	0
Sigma-metformin 50mM+phenformin 4.5mM	119	22.93	0.51	21.93 ~ 23.93	21.0 ~ 22.0	0
Replicate 3					Age in days at % mortality
Treatment	No. of subjects	Restricted mean (days)	Std. error	95% C.I.	95% Median C.I.	p value
Sigma-vehicle	271	14.51	0.19	14.14 ~ 14.88	14.0 ~ 14.0	N/A
Sigma-metformin 50mM	217	17.94	0.35	17.26 ~ 18.63	17.0 ~ 17.0	0
Sigma-phenformin 4.5mM	204	19.19	0.35	18.50 ~ 19.88	17.0 ~ 19.0	0
Sigma-metformin 50mM+phenformin 4.5mM	191	21.34	0.31	20.74 ~ 21.93	21.0 ~ 21.0	0
Replicate 4					Age in days at % mortality
Treatment	No. of subjects	Restricted mean (days)	Std. error	95% C.I.	95% Median C.I.	p value
Sigma-vehicle	214	14.2	0.19	13.83 ~ 14.56	13.0 ~ 13.0	N/A
Sigma-metformin 50mM	248	13.57	0.15	13.27 ~ 13.88	- ~ -	0.0526
Sigma-phenformin 4.5mM	192	22.61	0.45	21.74 ~ 23.49	20.0 ~ 22.0	0
Sigma-metformin 50mM+phenformin 4.5mM	185	20.97	0.47	20.05 ~ 21.90	18.0 ~ 19.0	0
Replicate 5					Age in days at % mortality
Treatment	No. of subjects	Restricted mean (days)	Std. error	95% C.I.	95% Median C.I.	p value
Sigma-vehicle	267	15.88	0.21	15.47 ~ 16.29	15.0 ~ 15.0	N/A
Sigma-metformin 50mM	176	14.53	0.24	14.07 ~ 15.00	13.0 ~ 13.0	0.0005
Sigma-phenformin 4.5mM	133	24.5	0.52	23.48 ~ 25.53	22.0 ~ 24.0	0
Sigma-metformin 50mM+phenformin 4.5mM	133	24.07	0.51	23.07 ~ 25.07	22.0 ~ 23.0	0
