## Supplementary tables S3 for "Phenformin’s impact on lifespan in *C. elegans* is resilient to environmental factors that inhibit metformin-induced longevity downstream of *skn-1/*Nrf and AMP-activated protein kinase"

### Sheet: Sheet1
Table S3. Tabular and Survival Data and Biological Replicates
Figure 3
wild type (Figure 3A) agarose-OP50 E coli
Replicate 1	Figure 3A				Age in days at % mortality
Treatment	No. of subjects	Restricted mean (days)	Std. error	95% C.I.	95% Median C.I.	p value
PBS-vehicle	56	20.61	0.68	19.28 ~ 21.94	17.0 ~ 21.0	N/A
PBS-met 50mM	57	26.14	0.64	24.88 ~ 27.40	24.0 ~ 26.0	3.3e-06
PBS-phen 4.5mM	68	26.32	0.52	25.30 ~ 27.34	25.0 ~ 26.0	2.8e-07
PFA-vehicle	42	19.52	0.55	18.44 ~ 20.60	18.0 ~ 20.0	0.2783
PFA-met 50mm	49	23.57	0.47	22.66 ~ 24.49	22.0 ~ 24.0	0.2014
PFA-phen 4.5mM	48	23.92	0.86	22.23 ~ 25.61	21.0 ~ 26.0	0.0115
Replicate 2					Age in days at % mortality
Treatment	No. of subjects	Restricted mean (days)	Std. error	95% C.I.	95% Median C.I.	p value
PBS-vehicle	70	18.26	0.52	17.24 ~ 19.27	17.0 ~ 18.0	N/A
PBS-met 50mM	76	20.88	0.41	20.07 ~ 21.69	19.0 ~ 21.0	0.0086
PBS-phen 4.5mM	64	24.89	0.52	23.87 ~ 25.91	24.0 ~ 26.0	0
PFA-vehicle	57	18	0.48	17.06 ~ 18.94	16.0 ~ 17.0	1
PFA-met 50mm	39	22.08	0.75	20.61 ~ 23.54	19.0 ~ 23.0	0.0004
PFA-phen 4.5mM	58	24.57	0.77	23.07 ~ 26.07	22.0 ~ 26.0	0
wild type (Figure 3B) agarose-HT115 E coli
Replicate 1	Figure 3B				Age in days at % mortality
Treatment	No. of subjects	Restricted mean (days)	Std. error	95% C.I.	95% Median C.I.	p value
PBS-vehicle	52	18.6	0.84	16.94 ~ 20.25	14.0 ~ 20.0	N/A
PBS-met 50mM	71	28.03	1.03	26.00 ~ 30.06	28.0 ~ 32.0	0
PBS-phen 4.5mM	53	31	0.91	29.21 ~ 32.79	30.0 ~ 33.0	0
PFA-vehicle	45	19.96	1.09	17.81 ~ 22.10	17.0 ~ 22.0	0.7503
PFA-met 50mm	50	28.02	0.72	26.60 ~ 29.44	27.0 ~ 30.0	0
PFA-phen 4.5mM	63	27.81	0.9	26.06 ~ 29.56	26.0 ~ 31.0	0
Replicate 2					Age in days at % mortality
Treatment	No. of subjects	Restricted mean (days)	Std. error	95% C.I.	95% Median C.I.	p value
PBS-vehicle	58	19.52	0.82	17.90 ~ 21.13	16.0 ~ 21.0	N/A
PBS-met 50mM	51	27.12	0.85	25.44 ~ 28.79	26.0 ~ 29.0	2.8e-08
PBS-phen 4.5mM	51	31.2	0.88	29.47 ~ 32.92	31.0 ~ 32.0	0
PFA-vehicle	46	19.17	0.91	17.39 ~ 20.96	17.0 ~ 21.0	1
PFA-met 50mm	48	30.44	1.11	28.26 ~ 32.62	28.0 ~ 34.0	0
PFA-phen 4.5mM	55	28.58	0.88	26.85 ~ 30.31	29.0 ~ 31.0	0
wild type (Figure 3C) Bacto-OP50 E coli
Replicate 1	Figure 3C				Age in days at % mortality
Treatment	No. of subjects	Restricted mean (days)	Std. error	95% C.I.	95% Median C.I.	p value
PBS-vehicle	56	16.79	0.71	15.40 ~ 18.17	14.0 ~ 16.0	N/A
PBS-met 50mM	83	16.84	0.39	16.07 ~ 17.62	16.0 ~ 17.0	1
PBS-phen 4.5mM	84	26.7	0.95	24.84 ~ 28.57	25.0 ~ 29.0	0
PFA-vehicle	54	17.83	0.58	16.69 ~ 18.98	16.0 ~ 17.0	1
PFA-met 50mm	58	16.95	0.61	15.75 ~ 18.15	14.0 ~ 18.0	1
PFA-phen 4.5mM	63	23.7	0.72	22.29 ~ 25.11	22.0 ~ 25.0	4.2e-08
Replicate 2					Age in days at % mortality
Treatment	No. of subjects	Restricted mean (days)	Std. error	95% C.I.	95% Median C.I.	p value
PBS-vehicle	90	15.83	0.5	14.85 ~ 16.82	13.0 ~ 15.0	N/A
PBS-met 50mM	86	14.05	0.32	13.43 ~ 14.67	13.0 ~ 14.0	0.0027
PBS-phen 4.5mM	70	22.36	0.82	20.74 ~ 23.97	19.0 ~ 23.0	0
PFA-vehicle	76	17.01	0.63	15.77 ~ 18.25	14.0 ~ 16.0	0.1998
PFA-met 50mm	67	15.18	0.42	14.35 ~ 16.00	14.0 ~ 15.0	0.4849
PFA-phen 4.5mM	47	27.17	0.91	25.38 ~ 28.96	26.0 ~ 29.0	0
Replicate 3					Age in days at % mortality
Treatment	No. of subjects	Restricted mean (days)	Std. error	95% C.I.	95% Median C.I.	p value
PBS-vehicle	119	16.6	0.46	15.69 ~ 17.50	14.0 ~ 16.0	N/A
PBS-met 50mM	115	15.96	0.39	15.19 ~ 16.72	15.0 ~ 15.0	0.5686
PBS-phen 4.5mM	97	26.4	0.64	25.15 ~ 27.65	26.0 ~ 27.0	0
PFA-vehicle	65	17.74	0.64	16.48 ~ 19.00	15.0 ~ 16.0	0.4836
PFA-met 50mm	94	15.03	0.46	14.13 ~ 15.93	13.0 ~ 14.0	0.0395
PFA-phen 4.5mM	74	22.86	0.43	22.02 ~ 23.71	22.0 ~ 23.0	0
Figure S4
wild type (Figure S4A and B) Agarose-OP50 E coli
Replicate 1	Figure S4A and B				Age in days at % mortality
Treatment	No. of subjects	Restricted mean (days)	Std. error	95% C.I.	95% Median C.I.	p value
UV-vehicle	19	26.42	0.75	24.95 ~ 27.90	24.0 ~ 26.0	N/A
UV-phen 0.5 mM	22	27.09	0.94	25.26 ~ 28.92	25.0 ~ 29.0	0.7597
UV-phen 1.5 mM	21	28.19	0.88	26.46 ~ 29.92	27.0 ~ 29.0	0.226
Replicate 2					Age in days at % mortality
Treatment	No. of subjects	Restricted mean (days)	Std. error	95% C.I.	95% Median C.I.	p value
UV-vehicle	17	26.24	0.99	24.30 ~ 28.17	23.0 ~ 27.0	N/A
UV-phen 0.5 mM	16	26.44	1.19	24.11 ~ 28.76	26.0 ~ 27.0	1
UV-phen 1.5 mM	18	31.89	0.83	30.27 ~ 33.51	31.0 ~ 33.0	0.0034
Replicate 3					Age in days at % mortality
Treatment	No. of subjects	Restricted mean (days)	Std. error	95% C.I.	95% Median C.I.	p value
UV-vehicle	21	24.43	1.35	21.78 ~ 27.08	22.0 ~ 26.0	N/A
UV-phen 0.5 mM	17	26.47	0.95	24.61 ~ 28.33	22.0 ~ 28.0	1
UV-phen 1.5 mM	19	28.21	1.01	26.23 ~ 30.19	25.0 ~ 29.0	0.3278
Replicate 4					Age in days at % mortality
Treatment	No. of subjects	Restricted mean (days)	Std. error	95% C.I.	95% Median C.I.	p value
UV-vehicle	26	26.04	1.02	24.04 ~ 28.04	24.0 ~ 27.0	N/A
UV-phen 0.5 mM	29	26.28	0.73	24.84 ~ 27.72	26.0 ~ 27.0	1
UV-phen 1.5 mM	20	27.8	1.13	25.59 ~ 30.01	25.0 ~ 30.0	0.4405
wild type (Figure S4C-E) Agarose-OP50 E coli
Replicate 1	Figure S4C-E				Age in days at % mortality
Treatment	No. of subjects	Restricted mean (days)	Std. error	95% C.I.	95% Median C.I.	p value
UV-vehicle	13	25.62	1.23	23.21 ~ 28.02	24.0 ~ 28.0	N/A
UV-phen 2 mM	18	28.22	1.55	25.18 ~ 31.26	22.0 ~ 30.0	0.5371
UV-phen 2.5 mM	16	26	1.22	23.60 ~ 28.40	21.0 ~ 29.0	1
UV-phen 3 mM	16	21.13	1.18	18.81 ~ 23.44	17.0 ~ 24.0	0.0335
Replicate 2					Age in days at % mortality
Treatment	No. of subjects	Restricted mean (days)	Std. error	95% C.I.	95% Median C.I.	p value
UV-vehicle	15	26.8	1.39	24.07 ~ 29.53	27.0 ~ 29.0	N/A
UV-phen 2 mM	19	28.21	0.94	26.37 ~ 30.05	26.0 ~ 30.0	1
UV-phen 2.5 mM	15	27.87	1.33	25.25 ~ 30.48	25.0 ~ 31.0	0.951
UV-phen 3 mM	18	17.11	0.8	15.54 ~ 18.68	15.0 ~ 16.0	9.2e-06
Replicate 3					Age in days at % mortality
Treatment	No. of subjects	Restricted mean (days)	Std. error	95% C.I.	95% Median C.I.	p value
UV-vehicle	19	25.21	1.41	22.45 ~ 27.97	21.0 ~ 27.0	N/A
UV-phen 2 mM	22	26.82	1.11	24.63 ~ 29.00	23.0 ~ 30.0	1
UV-phen 2.5 mM	22	25.86	0.71	24.47 ~ 27.26	23.0 ~ 27.0	1
UV-phen 3 mM	18	18.83	0.85	17.17 ~ 20.49	16.0 ~ 19.0	0.0012
Replicate 4					Age in days at % mortality
Treatment	No. of subjects	Restricted mean (days)	Std. error	95% C.I.	95% Median C.I.	p value
UV-vehicle	24	25.42	1.19	23.08 ~ 27.75	22.0 ~ 27.0	N/A
UV-phen 2 mM	23	29.57	1.48	26.67 ~ 32.46	23.0 ~ 34.0	0.0208
UV-phen 2.5 mM	14	23.5	1.14	21.27 ~ 25.73	20.0 ~ 25.0	0.7566
UV-phen 3 mM	20	19.5	1.5	16.56 ~ 22.44	14.0 ~ 22.0	0.223
