## Supplementary tables S4 for "Phenformin’s impact on lifespan in *C. elegans* is resilient to environmental factors that inhibit metformin-induced longevity downstream of *skn-1/*Nrf and AMP-activated protein kinase"

### Sheet: Sheet1
Table S4. Tabular and Survival Data and Biological Replicates
Figure 4
(Figure 4)
Replicate 1	Figure 4				Age in days at % mortality
Strain/Treatment	No. of subjects	Restricted mean (days)	Std. error	95% C.I.	95% Median C.I.	p value
Bacto-WT	63	16.95	0.65	15.68 ~ 18.22	14.0 ~ 18.0	N/A
agarose-WT	43	18.28	0.66	16.98 ~ 19.58	16.0 ~ 18.0	1
Bacto-aak-2 oe	80	18.1	0.39	17.33 ~ 18.87	17.0 ~ 18.0	1
agarose-aak-2 oe	21	23.38	0.82	21.78 ~ 24.98	21.0 ~ 23.0	0.0028
Bacto-skn-1 gof (lax188)	62	17.63	0.52	16.62 ~ 18.64	16.0 ~ 17.0	1
agarose-skn-1 gof (lax188)	68	23.99	0.6	22.80 ~ 25.17	23.0 ~ 24.0	0
Bacto-raga-1 (ok386)	83	20.84	0.74	19.40 ~ 22.29	17.0 ~ 18.0	0.0024
agarose-raga-1 (ok386)	34	23.21	0.85	21.53 ~ 24.88	20.0 ~ 23.0	0.0003
Bacto-isp-1 (qm150)	58	32.19	2.13	28.01 ~ 36.37	26.0 ~ 33.0	0
agarose-isp-1 (qm150)	83	34.58	1.45	31.74 ~ 37.41	31.0 ~ 37.0	0
Replicate 2					Age in days at % mortality
Strain/Treatment	No. of subjects	Restricted mean (days)	Std. error	95% C.I.	95% Median C.I.	p value
Bacto-WT	61	16.93	0.65	15.67 ~ 18.20	14.0 ~ 17.0	N/A
agarose-WT	85	20.99	0.68	19.65 ~ 22.33	18.0 ~ 22.0	0.0003
Bacto-aak-2 oe	59	17.75	0.57	16.64 ~ 18.86	16.0 ~ 19.0	1
agarose-aak-2 oe	80	24.15	0.44	23.28 ~ 25.02	23.0 ~ 25.0	0
Bacto-skn-1 gof (lax188)	82	20.11	0.5	19.13 ~ 21.09	19.0 ~ 20.0	0.0307
agarose-skn-1 gof (lax188)	101	22.85	0.42	22.03 ~ 23.67	21.0 ~ 23.0	0
Bacto-raga-1 (ok386)	65	21.25	0.98	19.33 ~ 23.16	16.0 ~ 21.0	0.0008
agarose-raga-1 (ok386)	104	24.07	0.66	22.78 ~ 25.35	21.0 ~ 24.0	0
Bacto-isp-1 (qm150)	57	31.82	2.21	27.49 ~ 36.16	22.0 ~ 33.0	0
agarose-isp-1 (qm150)	69	32.25	1.65	29.01 ~ 35.48	29.0 ~ 36.0	0
Replicate 3					Age in days at % mortality
Strain/Treatment	No. of subjects	Restricted mean (days)	Std. error	95% C.I.	95% Median C.I.	p value
Bacto-WT	85	16.36	0.5	15.39 ~ 17.34	14.0 ~ 15.0	N/A
agarose-WT	106	18.71	0.43	17.87 ~ 19.54	18.0 ~ 19.0	0.1583
Bacto-aak-2 oe	76	18.53	0.53	17.49 ~ 19.56	18.0 ~ 20.0	0.5969
agarose-aak-2 oe	100	24.9	0.48	23.96 ~ 25.84	24.0 ~ 25.0	0
Bacto-skn-1 gof (lax188)	88	18.3	0.46	17.40 ~ 19.19	18.0 ~ 19.0	1
agarose-skn-1 gof (lax188)	110	22.48	0.41	21.68 ~ 23.28	21.0 ~ 22.0	0
Bacto-raga-1 (ok386)	55	20.13	1.11	17.95 ~ 22.30	15.0 ~ 19.0	0.0045
agarose-raga-1 (ok386)	96	24.67	0.82	23.07 ~ 26.27	20.0 ~ 25.0	0
Bacto-isp-1 (qm150)	74	26.45	1.62	23.28 ~ 29.61	17.0 ~ 30.0	4e-08
agarose-isp-1 (qm150)	76	27.54	1.58	24.43 ~ 30.64	23.0 ~ 27.0	0
