## Supplementary tables S5 for "Phenformin’s impact on lifespan in *C. elegans* is resilient to environmental factors that inhibit metformin-induced longevity downstream of *skn-1/*Nrf and AMP-activated protein kinase"

### Sheet: Sheet1
Table S5. Tabular and Survival Data and Biological Replicates
Figure 5
N2 (Figure 5)
Replicate 1	Figure 5A-N2				Age in days at % mortality
Treatment	No. of subjects	Restricted mean (days)	Std. error	95% C.I.	95% Median C.I.	p value
vehicle	93	17	0.47	16.08 ~ 17.92	17.0 ~ 18.0	N/A
met 50mM	138	13.38	0.22	12.94 ~ 13.81	13.0 ~ 13.0	0
phen 4.5mM	71	21.27	0.5	20.29 ~ 22.24	20.0 ~ 21.0	2.7e-07
Replicate 2					Age in days at % mortality
Treatment	No. of subjects	Restricted mean (days)	Std. error	95% C.I.	95% Median C.I.	p value
vehicle	102	16.99	0.53	15.95 ~ 18.03	14.0 ~ 17.0	N/A
met 50mM	95	12.61	0.41	11.81 ~ 13.41	11.0 ~ 12.0	0
phen 4.5mM	97	24.68	0.68	23.36 ~ 26.00	23.0 ~ 26.0	0
Replicate 3					Age in days at % mortality
Treatment	No. of subjects	Restricted mean (days)	Std. error	95% C.I.	95% Median C.I.	p value
vehicle	113	18.87	0.49	17.92 ~ 19.82	17.0 ~ 19.0	N/A
met 50mM	112	14.91	0.39	14.14 ~ 15.68	13.0 ~ 15.0	5.8e-09
phen 4.5mM	121	25.19	0.63	23.96 ~ 26.42	24.0 ~ 27.0	0
JU775 (Figure 5A)
Replicate 1	Figure 5A-JU775				Age in days at % mortality
Treatment	No. of subjects	Restricted mean (days)	Std. error	95% C.I.	95% Median C.I.	p value
vehicle	109	19.57	0.48	18.63 ~ 20.51	17.0 ~ 19.0	N/A
met 50mM	89	16.52	0.65	15.24 ~ 17.79	14.0 ~ 15.0	0.0159
phen 4.5mM	88	26.8	0.54	25.74 ~ 27.85	25.0 ~ 26.0	0
Replicate 2					Age in days at % mortality
Treatment	No. of subjects	Restricted mean (days)	Std. error	95% C.I.	95% Median C.I.	p value
vehicle	120	18.8	0.78	17.27 ~ 20.33	14.0 ~ 16.0	N/A
met 50mM	124	18.42	0.81	16.84 ~ 20.00	13.0 ~ 15.0	1
phen 4.5mM	126	27.49	0.72	26.07 ~ 28.91	28.0 ~ 29.0	9.7e-09
Replicate 3					Age in days at % mortality
Treatment	No. of subjects	Restricted mean (days)	Std. error	95% C.I.	95% Median C.I.	p value
vehicle	129	17.16	0.48	16.21 ~ 18.10	15.0 ~ 16.0	N/A
met 50mM	120	15.78	0.61	14.58 ~ 16.99	12.0 ~ 13.0	0.4284
phen 4.5mM	138	23.09	0.67	21.77 ~ 24.41	25.0 ~ 26.0	0
MY16 (Figure 5A)
Replicate 1	Figure 5A-MY16				Age in days at % mortality
Treatment	No. of subjects	Restricted mean (days)	Std. error	95% C.I.	95% Median C.I.	p value
vehicle	110	20.7	0.43	19.85 ~ 21.55	19.0 ~ 21.0	N/A
met 50mM	86	16.26	0.63	15.03 ~ 17.48	14.0 ~ 14.0	0.0002
phen 4.5mM	75	22.55	0.55	21.48 ~ 23.62	21.0 ~ 23.0	0.0199
Replicate 2					Age in days at % mortality
Treatment	No. of subjects	Restricted mean (days)	Std. error	95% C.I.	95% Median C.I.	p value
vehicle	107	21.31	0.5	20.33 ~ 22.29	20.0 ~ 22.0	N/A
met 50mM	123	19.63	0.48	18.68 ~ 20.57	18.0 ~ 20.0	0.1318
phen 4.5mM	85	23.26	0.73	21.83 ~ 24.68	22.0 ~ 24.0	0.002
Replicate 3					Age in days at % mortality
Treatment	No. of subjects	Restricted mean (days)	Std. error	95% C.I.	95% Median C.I.	p value
vehicle	83	20.18	0.53	19.14 ~ 21.22	19.0 ~ 21.0	N/A
met 50mM	87	16.99	0.7	15.62 ~ 18.36	13.0 ~ 16.0	0.1193
phen 4.5mM	82	21.09	0.66	19.80 ~ 22.37	19.0 ~ 21.0	0.119
AF16 (Figure 5B)
Replicate 1	Figure 5B-AF16				Age in days at % mortality
Treatment	No. of subjects	Restricted mean (days)	Std. error	95% C.I.	95% Median C.I.	p value
vehicle	104	21.9	0.64	20.64 ~ 23.16	19.0 ~ 21.0	N/A
met 50mM	112	23.32	0.79	21.78 ~ 24.86	21.0 ~ 25.0	0.0736
phen 4.5mM	120	17.99	0.44	17.14 ~ 18.85	17.0 ~ 18.0	1.1e-06
Replicate 2					Age in days at % mortality
Treatment	No. of subjects	Restricted mean (days)	Std. error	95% C.I.	95% Median C.I.	p value
vehicle	101	23.76	0.72	22.36 ~ 25.17	21.0 ~ 24.0	N/A
met 50mM	71	22.51	0.92	20.71 ~ 24.30	19.0 ~ 24.0	0.9601
phen 4.5mM	119	17.75	0.46	16.84 ~ 18.65	16.0 ~ 18.0	0
Replicate 3					Age in days at % mortality
Treatment	No. of subjects	Restricted mean (days)	Std. error	95% C.I.	95% Median C.I.	p value
vehicle	126	18.7	0.5	17.73 ~ 19.67	17.0 ~ 18.0	N/A
met 50mM	118	20	0.5	19.02 ~ 20.98	18.0 ~ 19.0	0.2951
phen 4.5mM	128	20.34	0.44	19.49 ~ 21.20	20.0 ~ 21.0	0.2906
AF16 (Figure 5B)
Replicate 1	Figure 5B-AF16				Age in days at % mortality
Treatment	No. of subjects	Restricted mean (days)	Std. error	95% C.I.	95% Median C.I.	p value
vehicle	65	20.12	0.85	18.46 ~ 21.78	17.0 ~ 22.0	N/A
phen 0.5mM	56	18.2	0.78	16.68 ~ 19.72	15.0 ~ 19.0	0.1302
phen 1.5mM	40	20.5	0.97	18.60 ~ 22.40	17.0 ~ 22.0	1
Replicate 2					Age in days at % mortality
Treatment	No. of subjects	Restricted mean (days)	Std. error	95% C.I.	95% Median C.I.	p value
vehicle	63	18.41	0.8	16.85 ~ 19.98	15.0 ~ 20.0	N/A
phen 0.5mM	64	18.45	0.72	17.04 ~ 19.86	16.0 ~ 19.0	1
phen 1.5mM	45	22.42	1.09	20.29 ~ 24.55	20.0 ~ 25.0	0.0024
Replicate 3					Age in days at % mortality
Treatment	No. of subjects	Restricted mean (days)	Std. error	95% C.I.	95% Median C.I.	p value
vehicle	75	20	0.65	18.72 ~ 21.28	17.0 ~ 20.0	N/A
phen 0.5mM	64	19.34	0.78	17.82 ~ 20.87	16.0 ~ 20.0	1
phen 1.5mM	46	20.63	1.09	18.50 ~ 22.76	17.0 ~ 21.0	0.377
HK104 (Figure 5B)
Replicate 1	Figure 5B-HK104				Age in days at % mortality
Treatment	No. of subjects	Restricted mean (days)	Std. error	95% C.I.	95% Median C.I.	p value
vehicle	75	32.27	0.59	31.10 ~ 33.43	31.0 ~ 33.0	N/A
met 50mM	91	27.22	0.75	25.74 ~ 28.70	26.0 ~ 29.0	4.2e-05
phen 4.5mM	94	22.97	0.51	21.97 ~ 23.97	21.0 ~ 23.0	0
Replicate 2					Age in days at % mortality
Treatment	No. of subjects	Restricted mean (days)	Std. error	95% C.I.	95% Median C.I.	p value
vehicle	96	32.79	0.59	31.63 ~ 33.95	32.0 ~ 33.0	N/A
met 50mM	108	31.13	0.6	29.96 ~ 32.30	31.0 ~ 32.0	0.0639
phen 4.5mM	100	26.25	0.47	25.34 ~ 27.16	26.0 ~ 26.0	0
Replicate 3					Age in days at % mortality
Treatment	No. of subjects	Restricted mean (days)	Std. error	95% C.I.	95% Median C.I.	p value
vehicle	74	31.16	0.62	29.94 ~ 32.38	30.0 ~ 32.0	N/A
met 50mM	92	29.92	0.73	28.50 ~ 31.35	28.0 ~ 32.0	1
phen 4.5mM	73	25.21	0.48	24.26 ~ 26.15	24.0 ~ 26.0	0
HK104 (Figure 5B)
Replicate 1	Figure 5B-HK104				Age in days at % mortality
Treatment	No. of subjects	Restricted mean (days)	Std. error	95% C.I.	95% Median C.I.	p value
vehicle	46	29.11	1	27.15 ~ 31.06	26.0 ~ 32.0	N/A
phen 0.5mM	52	32.73	0.71	31.33 ~ 34.13	31.0 ~ 34.0	0.0946
phen 1.5mM	59	34.92	0.58	33.77 ~ 36.06	33.0 ~ 36.0	0.0003
Replicate 2					Age in days at % mortality
Treatment	No. of subjects	Restricted mean (days)	Std. error	95% C.I.	95% Median C.I.	p value
vehicle	47	30.79	0.98	28.87 ~ 32.71	29.0 ~ 33.0	N/A
phen 0.5mM	56	34.14	0.81	32.55 ~ 35.74	33.0 ~ 36.0	0.0409
phen 1.5mM	68	34.46	0.73	33.03 ~ 35.88	33.0 ~ 36.0	0.0119
Replicate 3					Age in days at % mortality
Treatment	No. of subjects	Restricted mean (days)	Std. error	95% C.I.	95% Median C.I.	p value
vehicle	63	30.1	0.88	28.38 ~ 31.81	28.0 ~ 33.0	N/A
phen 0.5mM	65	30.74	0.77	29.22 ~ 32.25	28.0 ~ 33.0	1
phen 1.5mM	63	35.44	0.72	34.04 ~ 36.85	33.0 ~ 36.0	0.0001
ED3092 (Figure 5B)
Replicate 1	Figure 5B-ED3092				Age in days at % mortality
Treatment	No. of subjects	Restricted mean (days)	Std. error	95% C.I.	95% Median C.I.	p value
vehicle	64	31.41	0.8	29.83 ~ 32.98	29.0 ~ 33.0	N/A
met 50mM	71	29.34	0.77	27.84 ~ 30.84	26.0 ~ 30.0	0.1879
phen 4.5mM	62	23.29	0.77	21.79 ~ 24.79	21.0 ~ 24.0	0
Replicate 2					Age in days at % mortality
Treatment	No. of subjects	Restricted mean (days)	Std. error	95% C.I.	95% Median C.I.	p value
vehicle	75	31.57	0.85	29.91 ~ 33.24	32.0 ~ 34.0	N/A
met 50mM	77	29.52	0.76	28.03 ~ 31.01	28.0 ~ 30.0	0.1083
phen 4.5mM	69	25.39	0.76	23.90 ~ 26.88	23.0 ~ 26.0	2.5e-08
Replicate 3					Age in days at % mortality
Treatment	No. of subjects	Restricted mean (days)	Std. error	95% C.I.	95% Median C.I.	p value
vehicle	52	30.23	0.65	28.96 ~ 31.50	29.0 ~ 31.0	N/A
met 50mM	68	30.01	1.15	27.75 ~ 32.28	28.0 ~ 32.0	0.0716
phen 4.5mM	60	24.67	0.85	23.00 ~ 26.34	24.0 ~ 27.0	3.7e-06
ED3092 (Figure 5B)
Replicate 1	Figure 5B-ED3092				Age in days at % mortality
Treatment	No. of subjects	Restricted mean (days)	Std. error	95% C.I.	95% Median C.I.	p value
vehicle	68	32.29	0.94	30.46 ~ 34.13	31.0 ~ 35.0	N/A
phen 0.5mM	56	29.23	0.98	27.32 ~ 31.15	26.0 ~ 31.0	0.0337
phen 1.5mM	52	28.52	0.85	26.85 ~ 30.19	26.0 ~ 30.0	0.0005
Replicate 2					Age in days at % mortality
Treatment	No. of subjects	Restricted mean (days)	Std. error	95% C.I.	95% Median C.I.	p value
vehicle	75	32.57	0.71	31.19 ~ 33.96	32.0 ~ 34.0	N/A
phen 0.5mM	59	29.81	1.04	27.78 ~ 31.85	27.0 ~ 33.0	0.5268
phen 1.5mM	59	30.03	0.84	28.39 ~ 31.67	28.0 ~ 31.0	0.0567
Replicate 3					Age in days at % mortality
Treatment	No. of subjects	Restricted mean (days)	Std. error	95% C.I.	95% Median C.I.	p value
vehicle	74	30.47	0.97	28.58 ~ 32.37	28.0 ~ 33.0	N/A
phen 0.5mM	86	29.95	0.71	28.57 ~ 31.34	30.0 ~ 32.0	0.1048
phen 1.5mM	85	31.81	0.7	30.43 ~ 33.19	30.0 ~ 33.0	1
JU1373 (Figure 5C)
Replicate 1	Figure 5C-JU1373				Age in days at % mortality
Treatment	No. of subjects	Restricted mean (days)	Std. error	95% C.I.	95% Median C.I.	p value
vehicle	88	21.69	0.73	20.26 ~ 23.13	19.0 ~ 22.0	N/A
met 50mM	108	19.86	0.47	18.94 ~ 20.78	18.0 ~ 20.0	0.0046
phen 4.5mM	82	21.8	0.5	20.83 ~ 22.78	21.0 ~ 22.0	0.3664
Replicate 2					Age in days at % mortality
Treatment	No. of subjects	Restricted mean (days)	Std. error	95% C.I.	95% Median C.I.	p value
vehicle	67	23.15	0.82	21.55 ~ 24.75	21.0 ~ 25.0	N/A
met 50mM	68	21.01	0.69	19.67 ~ 22.36	20.0 ~ 22.0	0.0148
phen 4.5mM	68	20.69	0.53	19.64 ~ 21.74	20.0 ~ 22.0	0.0004
Replicate 3					Age in days at % mortality
Treatment	No. of subjects	Restricted mean (days)	Std. error	95% C.I.	95% Median C.I.	p value
vehicle	91	21.59	0.74	20.15 ~ 23.04	18.0 ~ 23.0	N/A
met 50mM	86	22.03	0.54	20.97 ~ 23.10	21.0 ~ 22.0	0.465
phen 4.5mM	93	22.89	0.39	22.13 ~ 23.65	22.0 ~ 23.0	0.5971
JU1373 (Figure 5C)
Replicate 1	Figure 5C-JU1373				Age in days at % mortality
Treatment	No. of subjects	Restricted mean (days)	Std. error	95% C.I.	95% Median C.I.	p value
vehicle	61	21.67	0.81	20.09 ~ 23.25	19.0 ~ 22.0	N/A
phen 0.5mM	73	21.79	0.91	20.02 ~ 23.57	18.0 ~ 24.0	0.8604
phen 1.5mM	54	23.43	1.21	21.06 ~ 25.79	18.0 ~ 26.0	0.0576
Replicate 2					Age in days at % mortality
Treatment	No. of subjects	Restricted mean (days)	Std. error	95% C.I.	95% Median C.I.	p value
vehicle	55	22.02	0.74	20.56 ~ 23.47	20.0 ~ 23.0	N/A
phen 0.5mM	54	20.81	0.78	19.29 ~ 22.34	19.0 ~ 20.0	1
phen 1.5mM	72	24.01	0.86	22.34 ~ 25.69	23.0 ~ 26.0	0.0221
Replicate 3					Age in days at % mortality
Treatment	No. of subjects	Restricted mean (days)	Std. error	95% C.I.	95% Median C.I.	p value
vehicle	56	21.5	0.82	19.90 ~ 23.10	18.0 ~ 22.0	N/A
phen 0.5mM	60	20.8	0.74	19.35 ~ 22.25	18.0 ~ 21.0	0.859
phen 1.5mM	67	23.7	0.89	21.95 ~ 25.45	19.0 ~ 24.0	0.0744
JU1630 (Figure 5C)
Replicate 1	Figure 5C-JU1630				Age in days at % mortality
Treatment	No. of subjects	Restricted mean (days)	Std. error	95% C.I.	95% Median C.I.	p value
vehicle	85	22.72	0.63	21.49 ~ 23.95	20.0 ~ 23.0	N/A
met 50mM	51	19.63	0.64	18.38 ~ 20.87	18.0 ~ 20.0	0.0012
phen 4.5mM	51	24.2	0.83	22.56 ~ 25.83	22.0 ~ 25.0	0.4376
Replicate 2					Age in days at % mortality
Treatment	No. of subjects	Restricted mean (days)	Std. error	95% C.I.	95% Median C.I.	p value
vehicle	107	25.14	0.39	24.37 ~ 25.91	24.0 ~ 24.0	N/A
met 50mM	87	21.38	0.28	20.83 ~ 21.93	21.0 ~ 21.0	0
phen 4.5mM	82	26.52	0.29	25.95 ~ 27.10	26.0 ~ 26.0	0.3187
Replicate 3					Age in days at % mortality
Treatment	No. of subjects	Restricted mean (days)	Std. error	95% C.I.	95% Median C.I.	p value
vehicle	69	24.57	0.48	23.63 ~ 25.50	23.0 ~ 24.0	N/A
met 50mM	88	19.97	0.37	19.24 ~ 20.69	19.0 ~ 20.0	0
phen 4.5mM	69	26.72	0.32	26.09 ~ 27.36	26.0 ~ 26.0	0.0054
JU1630 (Figure 5C)
Replicate 1	Figure 5C-JU1630				Age in days at % mortality
Treatment	No. of subjects	Restricted mean (days)	Std. error	95% C.I.	95% Median C.I.	p value
vehicle	59	22.93	0.72	21.53 ~ 24.34	20.0 ~ 24.0	N/A
phen 0.5mM	43	22.09	0.8	20.53 ~ 23.66	20.0 ~ 23.0	1
phen 1.5mM	60	22.65	0.73	21.22 ~ 24.08	21.0 ~ 24.0	1
Replicate 2					Age in days at % mortality
Treatment	No. of subjects	Restricted mean (days)	Std. error	95% C.I.	95% Median C.I.	p value
vehicle	64	22.03	0.68	20.71 ~ 23.36	20.0 ~ 23.0	N/A
phen 0.5mM	42	22.86	0.93	21.04 ~ 24.67	19.0 ~ 25.0	0.6813
phen 1.5mM	55	23.11	0.85	21.45 ~ 24.77	19.0 ~ 24.0	0.2087
Replicate 3					Age in days at % mortality
Treatment	No. of subjects	Restricted mean (days)	Std. error	95% C.I.	95% Median C.I.	p value
vehicle	49	22.84	0.8	21.26 ~ 24.41	20.0 ~ 24.0	N/A
phen 0.5mM	41	24.05	0.93	22.23 ~ 25.87	21.0 ~ 25.0	0.6104
phen 1.5mM	56	24.25	0.86	22.56 ~ 25.94	21.0 ~ 26.0	0.229
QG834 (Figure 5C)
Replicate 1	Figure 5C-QG834				Age in days at % mortality
Treatment	No. of subjects	Restricted mean (days)	Std. error	95% C.I.	95% Median C.I.	p value
vehicle	82	21.41	0.83	19.78 ~ 23.05	19.0 ~ 23.0	N/A
met 50mM	70	18.44	0.67	17.13 ~ 19.76	15.0 ~ 20.0	0.0015
phen 4.5mM	90	23.09	0.38	22.34 ~ 23.84	22.0 ~ 23.0	0.3892
Replicate 2					Age in days at % mortality
Treatment	No. of subjects	Restricted mean (days)	Std. error	95% C.I.	95% Median C.I.	p value
vehicle	77	20.84	0.88	19.12 ~ 22.57	17.0 ~ 23.0	N/A
met 50mM	92	18.34	0.54	17.28 ~ 19.39	17.0 ~ 20.0	0.0001
phen 4.5mM	92	20.08	0.6	18.90 ~ 21.26	20.0 ~ 22.0	0.0293
Replicate 3					Age in days at % mortality
Treatment	No. of subjects	Restricted mean (days)	Std. error	95% C.I.	95% Median C.I.	p value
vehicle	64	22.27	1.04	20.24 ~ 24.29	19.0 ~ 25.0	N/A
met 50mM	66	18	0.69	16.65 ~ 19.35	16.0 ~ 20.0	8.8e-06
phen 4.5mM	46	20.3	0.75	18.82 ~ 21.78	17.0 ~ 22.0	0.0086
QG834 (Figure 5C)
Replicate 1	Figure 5C-QG834				Age in days at % mortality
Treatment	No. of subjects	Restricted mean (days)	Std. error	95% C.I.	95% Median C.I.	p value
vehicle	56	20.21	0.93	18.40 ~ 22.03	17.0 ~ 23.0	N/A
phen 0.5mM	37	22.08	1.21	19.71 ~ 24.45	18.0 ~ 22.0	0.535
phen 1.5mM	41	21.32	1.08	19.20 ~ 23.44	17.0 ~ 23.0	0.6269
Replicate 2					Age in days at % mortality
Treatment	No. of subjects	Restricted mean (days)	Std. error	95% C.I.	95% Median C.I.	p value
vehicle	51	20.9	0.97	19.00 ~ 22.81	18.0 ~ 23.0	N/A
phen 0.5mM	49	22.33	1.24	19.90 ~ 24.75	17.0 ~ 22.0	0.3194
phen 1.5mM	38	21.18	1.1	19.03 ~ 23.34	18.0 ~ 23.0	1
Replicate 3					Age in days at % mortality
Treatment	No. of subjects	Restricted mean (days)	Std. error	95% C.I.	95% Median C.I.	p value
vehicle	58	21.38	0.86	19.69 ~ 23.07	19.0 ~ 23.0	N/A
phen 0.5mM	38	22.47	1.06	20.39 ~ 24.56	19.0 ~ 22.0	0.9375
phen 1.5mM	33	21.36	0.87	19.67 ~ 23.06	19.0 ~ 21.0	1
